# Trophoblast stem cells and syncytiotrophoblasts lack inflammatory responses to LPS but retain robust interferon-mediated antiviral immunity

**DOI:** 10.1101/2025.10.23.684222

**Authors:** Cristine R. Camp, Joshua Baskaran, Matthew Brown, Carly Parker, Paige Drotos, Rachel C. West

**Affiliations:** Anatomy, Physiology, Pharmacology Department, College of Veterinary Medicine and Biomedical Science, Auburn University, Auburn AL, 36849

**Keywords:** trophoblast stem cell, syncytiotrophoblast, LPS, interferon beta, innate immune response, sex differences

## Abstract

Early pregnancy requires a tightly regulated pro-inflammatory environment shared between the primitive placenta and decidua. While immune balance supports successful implantation and placental invasion, disruptions in immune signaling during this period can impair implantation and lead to embryo loss. In this study, we investigated the molecular mechanisms underlying immune imbalance during implantation using a trophoblast stem cell (TSC) model. TSCs were cultured in either stem cell or syncytiotrophoblast (STB) differentiation medium and treated with either lipopolysaccharides (LPS) or interferon beta (IFNB). RT-qPCR and Western blotting revealed that LPS failed to induce a pro-inflammatory cytokine response in TSCs or STBs. In contrast, IFNB triggered a strong antiviral response in both TSCs and STBs. RNA-sequencing of IFNB-treated TSC and STB 3D spheroids revealed subtle differences between the TSCs and STB responses to interferons. Both TSC and STB IFNB-treated spheroids mount an interferon-mediated antiviral response; however, STB spheroid genes associated with the type I interferon response, viral RNA/DNA sensing, and antigen processing were upregulated. We also compared the interferon response between the CT27 (female) and CT29 (male) TSCs and STBs. While STBs showed minimal differences, the CT29 TSCs exhibited a markedly stronger interferon response than the CT27 TSCs. Collectively, these findings suggest that the primitive placenta is selectively responsive to interferon signaling rather than direct pathogen-associated stimuli. This implies that maternal immune activation, rather than microbial invasion, likely drives that placental immune response and embryo success at this stage. Understanding these dynamics underscores the importance of the maternal immune balance in early pregnancy success.
