## Supplemental File 1 for "Trophoblast stem cells and syncytiotrophoblasts lack inflammatory responses to LPS but retain robust interferon-mediated antiviral immunity"

### Sheet: DEG Up IFN-TSCs
gene_id	gene_name	gene_biotype	gene_description	log2FoldChange	pvalue	padj
ENSG00000115415	STAT1	protein_coding	signal transducer and activator of transcription 1 [Source:HGNC Symbol;Acc:HGNC:11362]	4.16607	0	0
ENSG00000187608	ISG15	protein_coding	ISG15 ubiquitin-like modifier [Source:HGNC Symbol;Acc:HGNC:4053]	4.28134	0	0
ENSG00000157601	MX1	protein_coding	MX dynamin like GTPase 1 [Source:HGNC Symbol;Acc:HGNC:7532]	8.24987	0	0
ENSG00000185745	IFIT1	protein_coding	interferon induced protein with tetratricopeptide repeats 1 [Source:HGNC Symbol;Acc:HGNC:5407]	9.26144	0	0
ENSG00000111331	OAS3	protein_coding	2'-5'-oligoadenylate synthetase 3 [Source:HGNC Symbol;Acc:HGNC:8088]	8.20373	0	0
ENSG00000173193	PARP14	protein_coding	poly(ADP-ribose) polymerase family member 14 [Source:HGNC Symbol;Acc:HGNC:29232]	6.05049	0	0
ENSG00000138646	HERC5	protein_coding	HECT and RLD domain containing E3 ubiquitin protein ligase 5 [Source:HGNC Symbol;Acc:HGNC:24368]	4.95465	0	0
ENSG00000107201	DDX58	protein_coding	DExD/H-box helicase 58 [Source:HGNC Symbol;Acc:HGNC:19102]	4.03538	0	0
ENSG00000121060	TRIM25	protein_coding	tripartite motif containing 25 [Source:HGNC Symbol;Acc:HGNC:12932]	3.61444	0	0
ENSG00000115267	IFIH1	protein_coding	interferon induced with helicase C domain 1 [Source:HGNC Symbol;Acc:HGNC:18873]	5.89042	0	0
ENSG00000134326	CMPK2	protein_coding	cytidine/uridine monophosphate kinase 2 [Source:HGNC Symbol;Acc:HGNC:27015]	4.99501	0	0
ENSG00000134321	RSAD2	protein_coding	radical S-adenosyl methionine domain containing 2 [Source:HGNC Symbol;Acc:HGNC:30908]	8.12314	0	0
ENSG00000163840	DTX3L	protein_coding	deltex E3 ubiquitin ligase 3L [Source:HGNC Symbol;Acc:HGNC:30323]	5.98671	0	0
ENSG00000137628	DDX60	protein_coding	DExD/H-box helicase 60 [Source:HGNC Symbol;Acc:HGNC:25942]	6.22452	0	0
ENSG00000156587	UBE2L6	protein_coding	ubiquitin conjugating enzyme E2 L6 [Source:HGNC Symbol;Acc:HGNC:12490]	3.27959	0	0
ENSG00000138496	PARP9	protein_coding	poly(ADP-ribose) polymerase family member 9 [Source:HGNC Symbol;Acc:HGNC:24118]	6.24524	0	0
ENSG00000067066	SP100	protein_coding	SP100 nuclear antigen [Source:HGNC Symbol;Acc:HGNC:11206]	4.53383	0	0
ENSG00000106785	TRIM14	protein_coding	tripartite motif containing 14 [Source:HGNC Symbol;Acc:HGNC:16283]	4.20918	0	0
ENSG00000221963	APOL6	protein_coding	apolipoprotein L6 [Source:HGNC Symbol;Acc:HGNC:14870]	5.69478	0	0
ENSG00000059378	PARP12	protein_coding	poly(ADP-ribose) polymerase family member 12 [Source:HGNC Symbol;Acc:HGNC:21919]	6.67168	0	0
ENSG00000108679	LGALS3BP	protein_coding	galectin 3 binding protein [Source:HGNC Symbol;Acc:HGNC:6564]	4.60401	0	0
ENSG00000135114	OASL	protein_coding	2'-5'-oligoadenylate synthetase like [Source:HGNC Symbol;Acc:HGNC:8090]	7.67026	0	0
ENSG00000133106	EPSTI1	protein_coding	epithelial stromal interaction 1 [Source:HGNC Symbol;Acc:HGNC:16465]	6.28691	0	0
ENSG00000184979	USP18	protein_coding	ubiquitin specific peptidase 18 [Source:HGNC Symbol;Acc:HGNC:12616]	5.83542	0	0
ENSG00000185885	IFITM1	protein_coding	interferon induced transmembrane protein 1 [Source:HGNC Symbol;Acc:HGNC:5412]	6.1186	0	0
ENSG00000078081	LAMP3	protein_coding	lysosomal associated membrane protein 3 [Source:HGNC Symbol;Acc:HGNC:14582]	6.10079	0	0
ENSG00000068079	IFI35	protein_coding	interferon induced protein 35 [Source:HGNC Symbol;Acc:HGNC:5399]	5.12322	0	0
ENSG00000132109	TRIM21	protein_coding	tripartite motif containing 21 [Source:HGNC Symbol;Acc:HGNC:11312]	2.99911	4.81832e-288	2.81906e-285
ENSG00000135899	SP110	protein_coding	SP110 nuclear body protein [Source:HGNC Symbol;Acc:HGNC:5401]	5.24982	5.80861e-288	3.28126e-285
ENSG00000196684	HSH2D	protein_coding	hematopoietic SH2 domain containing [Source:HGNC Symbol;Acc:HGNC:24920]	4.39758	2.49872e-287	1.36447e-284
ENSG00000178685	PARP10	protein_coding	poly(ADP-ribose) polymerase family member 10 [Source:HGNC Symbol;Acc:HGNC:25895]	6.11262	6.16759e-269	3.25927e-266
ENSG00000188313	PLSCR1	protein_coding	phospholipid scramblase 1 [Source:HGNC Symbol;Acc:HGNC:9092]	3.05785	6.03923e-264	3.09171e-261
ENSG00000089127	OAS1	protein_coding	2'-5'-oligoadenylate synthetase 1 [Source:HGNC Symbol;Acc:HGNC:8086]	9.54491	1.08015e-263	5.36215e-261
ENSG00000168394	TAP1	protein_coding	transporter 1, ATP binding cassette subfamily B member [Source:HGNC Symbol;Acc:HGNC:43]	3.24359	3.22858e-251	1.55561e-248
ENSG00000130303	BST2	protein_coding	bone marrow stromal cell antigen 2 [Source:HGNC Symbol;Acc:HGNC:1119]	6.17253	1.18595e-250	5.55094e-248
ENSG00000110446	SLC15A3	protein_coding	solute carrier family 15 member 3 [Source:HGNC Symbol;Acc:HGNC:18068]	7.45028	1.82225e-250	8.29227e-248
ENSG00000002549	LAP3	protein_coding	leucine aminopeptidase 3 [Source:HGNC Symbol;Acc:HGNC:18449]	2.49919	8.06255e-244	3.56975e-241
ENSG00000055332	EIF2AK2	protein_coding	eukaryotic translation initiation factor 2 alpha kinase 2 [Source:HGNC Symbol;Acc:HGNC:9437]	3.11596	5.50713e-243	2.37415e-240
ENSG00000138035	PNPT1	protein_coding	polyribonucleotide nucleotidyltransferase 1 [Source:HGNC Symbol;Acc:HGNC:23166]	2.43889	5.33429e-238	2.24067e-235
ENSG00000142089	IFITM3	protein_coding	interferon induced transmembrane protein 3 [Source:HGNC Symbol;Acc:HGNC:5414]	3.11239	5.87197e-223	2.40487e-220
ENSG00000172936	MYD88	protein_coding	MYD88, innate immune signal transduction adaptor [Source:HGNC Symbol;Acc:HGNC:7562]	2.40278	8.39824e-214	3.35561e-211
ENSG00000152778	IFIT5	protein_coding	interferon induced protein with tetratricopeptide repeats 5 [Source:HGNC Symbol;Acc:HGNC:13328]	6.5792	1.03358e-213	4.03144e-211
ENSG00000185507	IRF7	protein_coding	interferon regulatory factor 7 [Source:HGNC Symbol;Acc:HGNC:6122]	3.90816	5.38106e-209	2.05006e-206
ENSG00000130813	C19orf66	protein_coding	chromosome 19 open reading frame 66 [Source:HGNC Symbol;Acc:HGNC:25649]	6.90811	4.49665e-207	1.67419e-204
ENSG00000101347	SAMHD1	protein_coding	SAM and HD domain containing deoxynucleoside triphosphate triphosphohydrolase 1 [Source:HGNC Symbol;Acc:HGNC:15925]	2.91476	1.77147e-205	6.44893e-203
ENSG00000196116	TDRD7	protein_coding	tudor domain containing 7 [Source:HGNC Symbol;Acc:HGNC:30831]	2.81015	1.2365e-170	4.40355e-168
ENSG00000204267	TAP2	protein_coding	transporter 2, ATP binding cassette subfamily B member [Source:HGNC Symbol;Acc:HGNC:44]	4.6625	3.49934e-170	1.2197e-167
ENSG00000185880	TRIM69	protein_coding	tripartite motif containing 69 [Source:HGNC Symbol;Acc:HGNC:17857]	4.168	1.73813e-167	5.93208e-165
ENSG00000100342	APOL1	protein_coding	apolipoprotein L1 [Source:HGNC Symbol;Acc:HGNC:618]	6.44678	5.12734e-166	1.71421e-163
ENSG00000128335	APOL2	protein_coding	apolipoprotein L2 [Source:HGNC Symbol;Acc:HGNC:619]	2.32974	4.88184e-160	1.59949e-157
ENSG00000132274	TRIM22	protein_coding	tripartite motif containing 22 [Source:HGNC Symbol;Acc:HGNC:16379]	5.40971	8.14159e-158	2.61521e-155
ENSG00000140464	PML	protein_coding	promyelocytic leukemia [Source:HGNC Symbol;Acc:HGNC:9113]	1.89073	3.1232e-149	9.83928e-147
ENSG00000205413	SAMD9	protein_coding	sterile alpha motif domain containing 9 [Source:HGNC Symbol;Acc:HGNC:1348]	7.69243	2.72076e-134	8.40971e-132
ENSG00000138642	HERC6	protein_coding	HECT and RLD domain containing E3 ubiquitin protein ligase family member 6 [Source:HGNC Symbol;Acc:HGNC:26072]	3.0475	1.21984e-133	3.70065e-131
ENSG00000130589	HELZ2	protein_coding	helicase with zinc finger 2 [Source:HGNC Symbol;Acc:HGNC:30021]	3.54737	2.0291e-130	6.04375e-128
ENSG00000108771	DHX58	protein_coding	DExH-box helicase 58 [Source:HGNC Symbol;Acc:HGNC:29517]	5.81235	2.45283e-130	7.17539e-128
ENSG00000173786	CNP	protein_coding	2',3'-cyclic nucleotide 3' phosphodiesterase [Source:HGNC Symbol;Acc:HGNC:2158]	2.07986	3.40103e-128	9.77467e-126
ENSG00000025708	TYMP	protein_coding	thymidine phosphorylase [Source:HGNC Symbol;Acc:HGNC:3148]	2.90269	1.89335e-127	5.34773e-125
ENSG00000119917	IFIT3	protein_coding	interferon induced protein with tetratricopeptide repeats 3 [Source:HGNC Symbol;Acc:HGNC:5411]	10.713	1.14284e-125	3.17322e-123
ENSG00000010030	ETV7	protein_coding	ETS variant 7 [Source:HGNC Symbol;Acc:HGNC:18160]	6.76089	1.37003e-125	3.74063e-123
ENSG00000181381	DDX60L	protein_coding	DExD/H-box 60 like [Source:HGNC Symbol;Acc:HGNC:26429]	7.51441	5.7798e-123	1.55221e-120
ENSG00000206190	ATP10A	protein_coding	ATPase phospholipid transporting 10A (putative) [Source:HGNC Symbol;Acc:HGNC:13542]	3.20969	2.01451e-117	5.32286e-115
ENSG00000163565	IFI16	protein_coding	interferon gamma inducible protein 16 [Source:HGNC Symbol;Acc:HGNC:5395]	7.18689	4.64827e-106	1.2087e-103
ENSG00000070190	DAPP1	protein_coding	dual adaptor of phosphotyrosine and 3-phosphoinositides 1 [Source:HGNC Symbol;Acc:HGNC:16500]	3.72139	3.77001e-101	9.65005e-99
ENSG00000239713	APOBEC3G	protein_coding	apolipoprotein B mRNA editing enzyme catalytic subunit 3G [Source:HGNC Symbol;Acc:HGNC:17357]	3.3467	5.38607e-101	1.35746e-98
ENSG00000136147	PHF11	protein_coding	PHD finger protein 11 [Source:HGNC Symbol;Acc:HGNC:17024]	2.59587	2.91816e-99	7.24322e-97
ENSG00000165806	CASP7	protein_coding	caspase 7 [Source:HGNC Symbol;Acc:HGNC:1508]	1.94008	3.13754e-98	7.67152e-96
ENSG00000204642	HLA-F	protein_coding	major histocompatibility complex, class I, F [Source:HGNC Symbol;Acc:HGNC:4963]	3.33711	1.48963e-95	3.58869e-93
ENSG00000163644	PPM1K	protein_coding	protein phosphatase, Mg2+/Mn2+ dependent 1K [Source:HGNC Symbol;Acc:HGNC:25415]	1.93202	1.56394e-93	3.71311e-91
ENSG00000183486	MX2	protein_coding	MX dynamin like GTPase 2 [Source:HGNC Symbol;Acc:HGNC:7533]	7.94276	5.05572e-87	1.18318e-84
ENSG00000117298	ECE1	protein_coding	endothelin converting enzyme 1 [Source:HGNC Symbol;Acc:HGNC:3146]	1.58456	8.62263e-83	1.98952e-80
ENSG00000060491	OGFR	protein_coding	opioid growth factor receptor [Source:HGNC Symbol;Acc:HGNC:15768]	1.47532	6.75269e-78	1.53642e-75
ENSG00000105559	PLEKHA4	protein_coding	pleckstrin homology domain containing A4 [Source:HGNC Symbol;Acc:HGNC:14339]	2.03468	7.40468e-71	1.66169e-68
ENSG00000133321	RARRES3	protein_coding	retinoic acid receptor responder 3 [Source:HGNC Symbol;Acc:HGNC:9869]	5.64576	2.24136e-70	4.96188e-68
ENSG00000182179	UBA7	protein_coding	ubiquitin like modifier activating enzyme 7 [Source:HGNC Symbol;Acc:HGNC:12471]	6.73822	6.2945e-70	1.37489e-67
ENSG00000156966	B3GNT7	protein_coding	UDP-GlcNAc:betaGal beta-1,3-N-acetylglucosaminyltransferase 7 [Source:HGNC Symbol;Acc:HGNC:18811]	1.77872	1.69117e-68	3.64536e-66
ENSG00000132256	TRIM5	protein_coding	tripartite motif containing 5 [Source:HGNC Symbol;Acc:HGNC:16276]	1.48139	6.3484e-68	1.35064e-65
ENSG00000151692	RNF144A	protein_coding	ring finger protein 144A [Source:HGNC Symbol;Acc:HGNC:20457]	1.25229	7.78212e-65	1.63444e-62
ENSG00000115155	OTOF	protein_coding	otoferlin [Source:HGNC Symbol;Acc:HGNC:8515]	3.31955	1.39549e-64	2.89379e-62
ENSG00000133985	TTC9	protein_coding	tetratricopeptide repeat domain 9 [Source:HGNC Symbol;Acc:HGNC:20267]	1.4079	3.88833e-63	7.96233e-61
ENSG00000119922	IFIT2	protein_coding	interferon induced protein with tetratricopeptide repeats 2 [Source:HGNC Symbol;Acc:HGNC:5409]	8.05883	1.03688e-62	2.09706e-60
ENSG00000168404	MLKL	protein_coding	mixed lineage kinase domain like pseudokinase [Source:HGNC Symbol;Acc:HGNC:26617]	3.64674	4.1534e-62	8.29768e-60
ENSG00000160710	ADAR	protein_coding	adenosine deaminase, RNA specific [Source:HGNC Symbol;Acc:HGNC:225]	1.8038	1.29664e-61	2.55922e-59
ENSG00000092010	PSME1	protein_coding	proteasome activator subunit 1 [Source:HGNC Symbol;Acc:HGNC:9568]	1.56861	4.40672e-61	8.59414e-59
ENSG00000100911	PSME2	protein_coding	proteasome activator subunit 2 [Source:HGNC Symbol;Acc:HGNC:9569]	1.40841	2.34185e-60	4.51344e-58
ENSG00000112343	TRIM38	protein_coding	tripartite motif containing 38 [Source:HGNC Symbol;Acc:HGNC:10059]	1.89791	5.84572e-60	1.11354e-57
ENSG00000166710	B2M	protein_coding	beta-2-microglobulin [Source:HGNC Symbol;Acc:HGNC:914]	1.45243	7.59685e-60	1.43048e-57
ENSG00000125826	RBCK1	protein_coding	RANBP2-type and C3HC4-type zinc finger containing 1 [Source:HGNC Symbol;Acc:HGNC:15864]	1.61711	4.74223e-59	8.82809e-57
ENSG00000165949	IFI27	protein_coding	interferon alpha inducible protein 27 [Source:HGNC Symbol;Acc:HGNC:5397]	8.90968	5.28443e-59	9.72692e-57
ENSG00000123609	NMI	protein_coding	N-myc and STAT interactor [Source:HGNC Symbol;Acc:HGNC:7854]	1.10175	2.13556e-55	3.88719e-53
ENSG00000137200	CMTR1	protein_coding	cap methyltransferase 1 [Source:HGNC Symbol;Acc:HGNC:21077]	1.40744	8.03274e-54	1.44607e-51
ENSG00000170581	STAT2	protein_coding	signal transducer and activator of transcription 2 [Source:HGNC Symbol;Acc:HGNC:11363]	1.21427	1.20142e-53	2.1393e-51
ENSG00000064012	CASP8	protein_coding	caspase 8 [Source:HGNC Symbol;Acc:HGNC:1509]	1.28581	1.47968e-51	2.60646e-49
ENSG00000124201	ZNFX1	protein_coding	zinc finger NFX1-type containing 1 [Source:HGNC Symbol;Acc:HGNC:29271]	1.96628	1.03974e-49	1.81202e-47
ENSG00000141574	SECTM1	protein_coding	secreted and transmembrane 1 [Source:HGNC Symbol;Acc:HGNC:10707]	1.9358	1.80933e-49	3.12004e-47
ENSG00000120539	MASTL	protein_coding	microtubule associated serine/threonine kinase like [Source:HGNC Symbol;Acc:HGNC:19042]	1.34687	2.45852e-49	4.19535e-47
ENSG00000168062	BATF2	protein_coding	basic leucine zipper ATF-like transcription factor 2 [Source:HGNC Symbol;Acc:HGNC:25163]	9.61152	8.09051e-49	1.36638e-46
ENSG00000204264	PSMB8	protein_coding	proteasome subunit beta 8 [Source:HGNC Symbol;Acc:HGNC:9545]	6.76084	9.24512e-48	1.54544e-45
ENSG00000128394	APOBEC3F	protein_coding	apolipoprotein B mRNA editing enzyme catalytic subunit 3F [Source:HGNC Symbol;Acc:HGNC:17356]	2.35257	1.26504e-47	2.09333e-45
ENSG00000118495	PLAGL1	protein_coding	PLAG1 like zinc finger 1 [Source:HGNC Symbol;Acc:HGNC:9046]	1.80843	1.81175e-47	2.968e-45
ENSG00000140279	DUOX2	protein_coding	dual oxidase 2 [Source:HGNC Symbol;Acc:HGNC:13273]	5.92376	4.0275e-47	6.53252e-45
ENSG00000225886	AL445490.1	antisense	novel transcript, antisense to IFI6	3.22618	4.38579e-47	7.04392e-45
ENSG00000133328	HRASLS2	protein_coding	HRAS like suppressor 2 [Source:HGNC Symbol;Acc:HGNC:17824]	4.28901	4.60578e-47	7.32542e-45
ENSG00000204525	HLA-C	protein_coding	major histocompatibility complex, class I, C [Source:HGNC Symbol;Acc:HGNC:4933]	1.21474	1.17358e-46	1.84862e-44
ENSG00000141664	ZCCHC2	protein_coding	zinc finger CCHC-type containing 2 [Source:HGNC Symbol;Acc:HGNC:22916]	1.51578	7.73593e-44	1.20695e-41
ENSG00000026950	BTN3A1	protein_coding	butyrophilin subfamily 3 member A1 [Source:HGNC Symbol;Acc:HGNC:1138]	2.9265	4.01975e-41	6.15435e-39
ENSG00000111335	OAS2	protein_coding	2'-5'-oligoadenylate synthetase 2 [Source:HGNC Symbol;Acc:HGNC:8087]	11.3647	6.02554e-41	9.13985e-39
ENSG00000178719	GRINA	protein_coding	glutamate ionotropic receptor NMDA type subunit associated protein 1 [Source:HGNC Symbol;Acc:HGNC:4589]	1.3048	2.52806e-40	3.76497e-38
ENSG00000100918	REC8	protein_coding	REC8 meiotic recombination protein [Source:HGNC Symbol;Acc:HGNC:16879]	2.44172	1.13783e-38	1.67927e-36
ENSG00000164342	TLR3	protein_coding	toll like receptor 3 [Source:HGNC Symbol;Acc:HGNC:11849]	4.45997	1.27771e-38	1.86888e-36
ENSG00000164307	ERAP1	protein_coding	endoplasmic reticulum aminopeptidase 1 [Source:HGNC Symbol;Acc:HGNC:18173]	1.74794	1.43421e-38	2.07923e-36
ENSG00000116663	FBXO6	protein_coding	F-box protein 6 [Source:HGNC Symbol;Acc:HGNC:13585]	1.64677	4.20199e-37	6.03833e-35
ENSG00000234745	HLA-B	protein_coding	major histocompatibility complex, class I, B [Source:HGNC Symbol;Acc:HGNC:4932]	1.30729	6.33598e-36	9.02574e-34
ENSG00000125148	MT2A	protein_coding	metallothionein 2A [Source:HGNC Symbol;Acc:HGNC:7406]	2.31549	1.75622e-35	2.48021e-33
ENSG00000126709	IFI6	protein_coding	interferon alpha inducible protein 6 [Source:HGNC Symbol;Acc:HGNC:4054]	1.56682	2.1539e-35	3.01583e-33
ENSG00000177989	ODF3B	protein_coding	outer dense fiber of sperm tails 3B [Source:HGNC Symbol;Acc:HGNC:34388]	2.91431	5.29179e-35	7.34662e-33
ENSG00000123992	DNPEP	protein_coding	aspartyl aminopeptidase [Source:HGNC Symbol;Acc:HGNC:2981]	1.16371	1.58244e-34	2.17844e-32
ENSG00000184898	RBM43	protein_coding	RNA binding motif protein 43 [Source:HGNC Symbol;Acc:HGNC:24790]	3.25232	2.76723e-34	3.77773e-32
ENSG00000117228	GBP1	protein_coding	guanylate binding protein 1 [Source:HGNC Symbol;Acc:HGNC:4182]	4.61722	5.8212e-34	7.88123e-32
ENSG00000213928	IRF9	protein_coding	interferon regulatory factor 9 [Source:HGNC Symbol;Acc:HGNC:6131]	2.50973	2.15323e-33	2.89132e-31
ENSG00000122741	DCAF10	protein_coding	DDB1 and CUL4 associated factor 10 [Source:HGNC Symbol;Acc:HGNC:23686]	1.08146	4.48767e-33	5.97699e-31
ENSG00000168297	PXK	protein_coding	PX domain containing serine/threonine kinase like [Source:HGNC Symbol;Acc:HGNC:23326]	1.12751	5.65824e-32	7.41547e-30
ENSG00000104518	GSDMD	protein_coding	gasdermin D [Source:HGNC Symbol;Acc:HGNC:25697]	1.68525	3.51766e-30	4.53751e-28
ENSG00000114450	GNB4	protein_coding	G protein subunit beta 4 [Source:HGNC Symbol;Acc:HGNC:20731]	1.43431	6.58566e-30	8.42862e-28
ENSG00000164078	MST1R	protein_coding	macrophage stimulating 1 receptor [Source:HGNC Symbol;Acc:HGNC:7381]	1.35658	1.40512e-29	1.78439e-27
ENSG00000117226	GBP3	protein_coding	guanylate binding protein 3 [Source:HGNC Symbol;Acc:HGNC:4184]	3.3201	3.69322e-29	4.63025e-27
ENSG00000110057	UNC93B1	protein_coding	unc-93 homolog B1, TLR signaling regulator [Source:HGNC Symbol;Acc:HGNC:13481]	1.50301	3.70262e-29	4.63025e-27
ENSG00000186470	BTN3A2	protein_coding	butyrophilin subfamily 3 member A2 [Source:HGNC Symbol;Acc:HGNC:1139]	1.91406	1.13435e-28	1.4078e-26
ENSG00000008735	MAPK8IP2	protein_coding	mitogen-activated protein kinase 8 interacting protein 2 [Source:HGNC Symbol;Acc:HGNC:6883]	1.06613	8.30655e-28	1.02314e-25
ENSG00000155363	MOV10	protein_coding	Mov10 RISC complex RNA helicase [Source:HGNC Symbol;Acc:HGNC:7200]	1.00949	1.4257e-27	1.74297e-25
ENSG00000117266	CDK18	protein_coding	cyclin dependent kinase 18 [Source:HGNC Symbol;Acc:HGNC:8751]	1.07708	1.8062e-27	2.19179e-25
ENSG00000029153	ARNTL2	protein_coding	aryl hydrocarbon receptor nuclear translocator like 2 [Source:HGNC Symbol;Acc:HGNC:18984]	1.04332	3.02638e-27	3.64545e-25
ENSG00000231925	TAPBP	protein_coding	TAP binding protein [Source:HGNC Symbol;Acc:HGNC:11566]	1.16761	4.83944e-27	5.78684e-25
ENSG00000155629	PIK3AP1	protein_coding	phosphoinositide-3-kinase adaptor protein 1 [Source:HGNC Symbol;Acc:HGNC:30034]	1.40767	4.58238e-25	5.43975e-23
ENSG00000168310	IRF2	protein_coding	interferon regulatory factor 2 [Source:HGNC Symbol;Acc:HGNC:6117]	1.3737	7.92903e-25	9.34484e-23
ENSG00000134627	PIWIL4	protein_coding	piwi like RNA-mediated gene silencing 4 [Source:HGNC Symbol;Acc:HGNC:18444]	1.97578	4.10793e-23	4.73916e-21
ENSG00000169871	TRIM56	protein_coding	tripartite motif containing 56 [Source:HGNC Symbol;Acc:HGNC:19028]	1.422	8.55223e-23	9.79739e-21
ENSG00000137198	GMPR	protein_coding	guanosine monophosphate reductase [Source:HGNC Symbol;Acc:HGNC:4376]	1.93483	7.77022e-22	8.80628e-20
ENSG00000157303	SUSD3	protein_coding	sushi domain containing 3 [Source:HGNC Symbol;Acc:HGNC:28391]	1.54011	7.79459e-22	8.80628e-20
ENSG00000132530	XAF1	protein_coding	XIAP associated factor 1 [Source:HGNC Symbol;Acc:HGNC:30932]	11.7534	1.2448e-21	1.39674e-19
ENSG00000161921	CXCL16	protein_coding	C-X-C motif chemokine ligand 16 [Source:HGNC Symbol;Acc:HGNC:16642]	1.21395	5.26823e-21	5.79222e-19
ENSG00000213626	LBH	protein_coding	limb bud and heart development [Source:HGNC Symbol;Acc:HGNC:29532]	1.00103	1.58035e-20	1.72596e-18
ENSG00000140853	NLRC5	protein_coding	NLR family CARD domain containing 5 [Source:HGNC Symbol;Acc:HGNC:29933]	8.78931	3.20761e-20	3.45705e-18
ENSG00000168016	TRANK1	protein_coding	tetratricopeptide repeat and ankyrin repeat containing 1 [Source:HGNC Symbol;Acc:HGNC:29011]	3.63648	3.32347e-20	3.5585e-18
ENSG00000177674	AGTRAP	protein_coding	angiotensin II receptor associated protein [Source:HGNC Symbol;Acc:HGNC:13539]	1.18333	3.72138e-20	3.95868e-18
ENSG00000137959	IFI44L	protein_coding	interferon induced protein 44 like [Source:HGNC Symbol;Acc:HGNC:17817]	9.81909	5.91753e-20	6.21417e-18
ENSG00000165259	HDX	protein_coding	highly divergent homeobox [Source:HGNC Symbol;Acc:HGNC:26411]	2.42339	1.46824e-19	1.52233e-17
ENSG00000188290	HES4	protein_coding	hes family bHLH transcription factor 4 [Source:HGNC Symbol;Acc:HGNC:24149]	1.64043	6.65587e-19	6.81478e-17
ENSG00000128284	APOL3	protein_coding	apolipoprotein L3 [Source:HGNC Symbol;Acc:HGNC:14868]	5.83997	1.98144e-18	1.99141e-16
ENSG00000172123	SLFN12	protein_coding	schlafen family member 12 [Source:HGNC Symbol;Acc:HGNC:25500]	1.04805	5.73038e-18	5.5878e-16
ENSG00000185272	RBM11	protein_coding	RNA binding motif protein 11 [Source:HGNC Symbol;Acc:HGNC:9897]	1.37759	7.36684e-18	7.14104e-16
ENSG00000099960	SLC7A4	protein_coding	solute carrier family 7 member 4 [Source:HGNC Symbol;Acc:HGNC:11062]	1.31227	2.0555e-17	1.96919e-15
ENSG00000223960	AC009948.1	antisense	uncharacterized LOC101927027 [Source:NCBI gene;Acc:101927027]	1.19387	6.82605e-17	6.42669e-15
ENSG00000125347	IRF1	protein_coding	interferon regulatory factor 1 [Source:HGNC Symbol;Acc:HGNC:6116]	1.47264	1.14017e-16	1.06733e-14
ENSG00000182393	IFNL1	protein_coding	interferon lambda 1 [Source:HGNC Symbol;Acc:HGNC:18363]	4.2425	1.39593e-16	1.29933e-14
ENSG00000152689	RASGRP3	protein_coding	RAS guanyl releasing protein 3 [Source:HGNC Symbol;Acc:HGNC:14545]	5.29978	1.95311e-16	1.80768e-14
ENSG00000240065	PSMB9	protein_coding	proteasome subunit beta 9 [Source:HGNC Symbol;Acc:HGNC:9546]	5.48105	3.88131e-16	3.55216e-14
ENSG00000177409	SAMD9L	protein_coding	sterile alpha motif domain containing 9 like [Source:HGNC Symbol;Acc:HGNC:1349]	8.81201	4.43127e-16	4.03295e-14
ENSG00000105971	CAV2	protein_coding	caveolin 2 [Source:HGNC Symbol;Acc:HGNC:1528]	1.36397	7.56237e-16	6.80696e-14
ENSG00000073605	GSDMB	protein_coding	gasdermin B [Source:HGNC Symbol;Acc:HGNC:23690]	1.0068	5.93542e-15	5.14466e-13
ENSG00000197536	C5orf56	processed_transcript	chromosome 5 open reading frame 56 [Source:HGNC Symbol;Acc:HGNC:33838]	3.84875	9.04249e-15	7.79653e-13
ENSG00000092098	RNF31	protein_coding	ring finger protein 31 [Source:HGNC Symbol;Acc:HGNC:16031]	1.13323	1.44669e-14	1.24082e-12
ENSG00000225964	NRIR	antisense	negative regulator of interferon response [Source:HGNC Symbol;Acc:HGNC:51269]	6.61855	1.61294e-14	1.36907e-12
ENSG00000173821	RNF213	protein_coding	ring finger protein 213 [Source:HGNC Symbol;Acc:HGNC:14539]	2.34653	6.12135e-14	5.09035e-12
ENSG00000205220	PSMB10	protein_coding	proteasome subunit beta 10 [Source:HGNC Symbol;Acc:HGNC:9538]	1.59083	1.00735e-13	8.29267e-12
ENSG00000184371	CSF1	protein_coding	colony stimulating factor 1 [Source:HGNC Symbol;Acc:HGNC:2432]	1.91937	1.02906e-13	8.42905e-12
ENSG00000225101	OR52K3P	transcribed_unprocessed_pseudogene	olfactory receptor family 52 subfamily K member 3 pseudogene [Source:HGNC Symbol;Acc:HGNC:15224]	8.84623	2.53521e-13	2.02594e-11
ENSG00000180628	PCGF5	protein_coding	polycomb group ring finger 5 [Source:HGNC Symbol;Acc:HGNC:28264]	1.60563	9.49165e-13	7.43982e-11
ENSG00000171714	ANO5	protein_coding	anoctamin 5 [Source:HGNC Symbol;Acc:HGNC:27337]	1.54734	1.63902e-12	1.26059e-10
ENSG00000049246	PER3	protein_coding	period circadian regulator 3 [Source:HGNC Symbol;Acc:HGNC:8847]	1.19524	3.32679e-12	2.5115e-10
ENSG00000282851	BISPR	lincRNA	BST2 interferon stimulated positive regulator [Source:HGNC Symbol;Acc:HGNC:51290]	7.58277	5.07871e-12	3.81649e-10
ENSG00000214872	SMTNL1	protein_coding	smoothelin like 1 [Source:HGNC Symbol;Acc:HGNC:32394]	4.02383	1.42476e-11	1.05613e-09
ENSG00000121858	TNFSF10	protein_coding	TNF superfamily member 10 [Source:HGNC Symbol;Acc:HGNC:11925]	5.67893	1.47771e-11	1.09044e-09
ENSG00000144488	ESPNL	protein_coding	espin like [Source:HGNC Symbol;Acc:HGNC:27937]	2.94642	1.66957e-11	1.2265e-09
ENSG00000169255	B3GALNT1	protein_coding	beta-1,3-N-acetylgalactosaminyltransferase 1 (globoside blood group) [Source:HGNC Symbol;Acc:HGNC:918]	1.10944	5.94655e-11	4.25399e-09
ENSG00000106688	SLC1A1	protein_coding	solute carrier family 1 member 1 [Source:HGNC Symbol;Acc:HGNC:10939]	1.67983	6.40828e-11	4.54461e-09
ENSG00000161791	FMNL3	protein_coding	formin like 3 [Source:HGNC Symbol;Acc:HGNC:23698]	1.27299	7.02644e-11	4.96151e-09
ENSG00000137965	IFI44	protein_coding	interferon induced protein 44 [Source:HGNC Symbol;Acc:HGNC:16938]	7.91604	1.01155e-10	7.02168e-09
ENSG00000166801	FAM111A	protein_coding	family with sequence similarity 111 member A [Source:HGNC Symbol;Acc:HGNC:24725]	1.3074	1.25537e-10	8.64097e-09
ENSG00000164136	IL15	protein_coding	interleukin 15 [Source:HGNC Symbol;Acc:HGNC:5977]	3.88312	3.23778e-10	2.15615e-08
ENSG00000277511	AC116407.2	lincRNA	novel transcript	4.44128	3.5879e-10	2.37964e-08
ENSG00000183023	SLC8A1	protein_coding	solute carrier family 8 member A1 [Source:HGNC Symbol;Acc:HGNC:11068]	1.18192	4.42766e-10	2.91301e-08
ENSG00000142961	MOB3C	protein_coding	MOB kinase activator 3C [Source:HGNC Symbol;Acc:HGNC:29800]	1.42078	1.12381e-09	7.05372e-08
ENSG00000167034	NKX3-1	protein_coding	NK3 homeobox 1 [Source:HGNC Symbol;Acc:HGNC:7838]	1.11882	2.72036e-09	1.66287e-07
ENSG00000225963	AC009950.1	antisense	novel transcript, antisense to SP110	6.66235	3.24442e-09	1.96126e-07
ENSG00000268510	IFNL3P1	unprocessed_pseudogene	interferon lambda 3 pseudogene 1 [Source:HGNC Symbol;Acc:HGNC:44483]	2.88777	5.36132e-09	3.18222e-07
ENSG00000140092	FBLN5	protein_coding	fibulin 5 [Source:HGNC Symbol;Acc:HGNC:3602]	1.65684	7.22601e-09	4.22773e-07
ENSG00000274307	AC023449.2	sense_intronic	novel transcript, sense intronic to ATP10A	2.60025	7.4834e-09	4.34727e-07
ENSG00000224969	AL645608.1	antisense	novel transcript	1.86973	9.8776e-09	5.71784e-07
ENSG00000079385	CEACAM1	protein_coding	carcinoembryonic antigen related cell adhesion molecule 1 [Source:HGNC Symbol;Acc:HGNC:1814]	1.12768	3.23326e-08	1.80161e-06
ENSG00000100298	APOBEC3H	protein_coding	apolipoprotein B mRNA editing enzyme catalytic subunit 3H [Source:HGNC Symbol;Acc:HGNC:24100]	1.28005	3.88016e-08	2.14023e-06
ENSG00000186994	KANK3	protein_coding	KN motif and ankyrin repeat domains 3 [Source:HGNC Symbol;Acc:HGNC:24796]	1.79705	9.83649e-08	5.21493e-06
ENSG00000179044	EXOC3L1	protein_coding	exocyst complex component 3 like 1 [Source:HGNC Symbol;Acc:HGNC:27540]	1.92363	2.15755e-07	1.10453e-05
ENSG00000188176	SMTNL2	protein_coding	smoothelin like 2 [Source:HGNC Symbol;Acc:HGNC:24764]	1.0987	2.41756e-07	1.22614e-05
ENSG00000228318	AP001610.1	antisense	novel transcript	6.65599	2.81866e-07	1.41642e-05
ENSG00000176907	TCIM	protein_coding	transcriptional and immune response regulator [Source:HGNC Symbol;Acc:HGNC:1357]	1.88785	4.30817e-07	2.11941e-05
ENSG00000132330	SCLY	protein_coding	selenocysteine lyase [Source:HGNC Symbol;Acc:HGNC:18161]	1.10163	9.96444e-07	4.69073e-05
ENSG00000155158	TTC39B	protein_coding	tetratricopeptide repeat domain 39B [Source:HGNC Symbol;Acc:HGNC:23704]	1.01585	1.16926e-06	5.4728e-05
ENSG00000279861	AC073548.1	TEC	TEC	1.3222	1.36134e-06	6.29983e-05
ENSG00000126778	SIX1	protein_coding	SIX homeobox 1 [Source:HGNC Symbol;Acc:HGNC:10887]	2.44432	1.55995e-06	7.17838e-05
ENSG00000231702	AL645608.3	processed_pseudogene	ribosomal protein L39 (RPL39) pseudogene	1.68251	1.65371e-06	7.5253e-05
ENSG00000157765	SLC34A2	protein_coding	solute carrier family 34 member 2 [Source:HGNC Symbol;Acc:HGNC:11020]	2.19722	1.83609e-06	8.30905e-05
ENSG00000256043	CTSO	protein_coding	cathepsin O [Source:HGNC Symbol;Acc:HGNC:2542]	1.55158	2.31054e-06	0.000103137
ENSG00000203797	DDO	protein_coding	D-aspartate oxidase [Source:HGNC Symbol;Acc:HGNC:2727]	4.26448	2.90554e-06	0.000126592
ENSG00000124785	NRN1	protein_coding	neuritin 1 [Source:HGNC Symbol;Acc:HGNC:17972]	1.52885	3.6699e-06	0.000156972
ENSG00000271646	AC099343.3	bidirectional_promoter_lncRNA	novel transcript	3.22058	6.24567e-06	0.000259029
ENSG00000243650	RN7SL834P	misc_RNA	RNA, 7SL, cytoplasmic 834, pseudogene [Source:HGNC Symbol;Acc:HGNC:46850]	4.96234	7.5219e-06	0.000306527
ENSG00000272512	AL645608.7	lincRNA	novel transcript	2.27314	9.18012e-06	0.00037133
ENSG00000247317	LY6E-DT	lincRNA	LY6E divergent transcript [Source:HGNC Symbol;Acc:HGNC:53728]	1.25094	9.62118e-06	0.000387742
ENSG00000164308	ERAP2	protein_coding	endoplasmic reticulum aminopeptidase 2 [Source:HGNC Symbol;Acc:HGNC:29499]	2.89409	1.02054e-05	0.000409767
ENSG00000185811	IKZF1	protein_coding	IKAROS family zinc finger 1 [Source:HGNC Symbol;Acc:HGNC:13176]	1.44444	1.79047e-05	0.000685314
ENSG00000172731	LRRC20	protein_coding	leucine rich repeat containing 20 [Source:HGNC Symbol;Acc:HGNC:23421]	1.25812	3.13156e-05	0.00117126
ENSG00000197927	C2orf27A	transcribed_unprocessed_pseudogene	chromosome 2 open reading frame 27A [Source:HGNC Symbol;Acc:HGNC:25077]	1.89781	4.24949e-05	0.00155738
ENSG00000226508	LINC01918	lincRNA	long intergenic non-protein coding RNA 1918 [Source:HGNC Symbol;Acc:HGNC:52737]	1.04007	4.63645e-05	0.00168413
ENSG00000263069	AC124319.2	antisense	uncharacterized LOC100294362 [Source:NCBI gene;Acc:100294362]	2.28598	5.93503e-05	0.00209995
ENSG00000114805	PLCH1	protein_coding	phospholipase C eta 1 [Source:HGNC Symbol;Acc:HGNC:29185]	1.15806	6.19973e-05	0.00217948
ENSG00000186806	VSIG10L	protein_coding	V-set and immunoglobulin domain containing 10 like [Source:HGNC Symbol;Acc:HGNC:27111]	2.02958	7.00112e-05	0.00242479
ENSG00000126561	STAT5A	protein_coding	signal transducer and activator of transcription 5A [Source:HGNC Symbol;Acc:HGNC:11366]	1.09995	7.07565e-05	0.00244028
ENSG00000255026	AC136475.3	antisense	novel transcript	2.12791	7.95097e-05	0.00270796
ENSG00000013725	CD6	protein_coding	CD6 molecule [Source:HGNC Symbol;Acc:HGNC:1691]	2.06029	0.000106326	0.00352599
ENSG00000120457	KCNJ5	protein_coding	potassium voltage-gated channel subfamily J member 5 [Source:HGNC Symbol;Acc:HGNC:6266]	1.17618	0.000112545	0.00370969
ENSG00000267745	AC060766.7	processed_transcript	novel transcript	1.71744	0.000124853	0.00404945
ENSG00000183960	KCNH8	protein_coding	potassium voltage-gated channel subfamily H member 8 [Source:HGNC Symbol;Acc:HGNC:18864]	1.99477	0.000139354	0.00445879
ENSG00000204540	PSORS1C1	protein_coding	psoriasis susceptibility 1 candidate 1 [Source:HGNC Symbol;Acc:HGNC:17202]	1.11868	0.000153153	0.00487174
ENSG00000170684	ZNF296	protein_coding	zinc finger protein 296 [Source:HGNC Symbol;Acc:HGNC:15981]	1.06996	0.000170212	0.00536234
ENSG00000259529	AL136295.5	protein_coding	novel transcript	1.41884	0.000171181	0.00538252
ENSG00000164794	KCNV1	protein_coding	potassium voltage-gated channel modifier subfamily V member 1 [Source:HGNC Symbol;Acc:HGNC:18861]	1.4719	0.000202411	0.0062564
ENSG00000144596	GRIP2	protein_coding	glutamate receptor interacting protein 2 [Source:HGNC Symbol;Acc:HGNC:23841]	1.16642	0.00020821	0.00642354
ENSG00000204176	SYT15	protein_coding	synaptotagmin 15 [Source:HGNC Symbol;Acc:HGNC:17167]	2.07322	0.000295689	0.00876795
ENSG00000105492	SIGLEC6	protein_coding	sialic acid binding Ig like lectin 6 [Source:HGNC Symbol;Acc:HGNC:10875]	1.14385	0.000392341	0.0110625
ENSG00000146285	SCML4	protein_coding	Scm polycomb group protein like 4 [Source:HGNC Symbol;Acc:HGNC:21397]	1.90125	0.000486544	0.013328
ENSG00000105974	CAV1	protein_coding	caveolin 1 [Source:HGNC Symbol;Acc:HGNC:1527]	1.0684	0.00053525	0.0144218
ENSG00000119915	ELOVL3	protein_coding	ELOVL fatty acid elongase 3 [Source:HGNC Symbol;Acc:HGNC:18047]	1.45494	0.000549971	0.0146976
ENSG00000171860	C3AR1	protein_coding	complement C3a receptor 1 [Source:HGNC Symbol;Acc:HGNC:1319]	1.90071	0.000632098	0.016568
ENSG00000102524	TNFSF13B	protein_coding	TNF superfamily member 13b [Source:HGNC Symbol;Acc:HGNC:11929]	2.49123	0.000685284	0.0176515
ENSG00000143507	DUSP10	protein_coding	dual specificity phosphatase 10 [Source:HGNC Symbol;Acc:HGNC:3065]	1.15118	0.000751722	0.0191866
ENSG00000140465	CYP1A1	protein_coding	cytochrome P450 family 1 subfamily A member 1 [Source:HGNC Symbol;Acc:HGNC:2595]	1.10918	0.000751911	0.0191866
ENSG00000237276	ANO7L1	transcribed_unprocessed_pseudogene	anoctamin 7 like 1 [Source:HGNC Symbol;Acc:HGNC:32248]	2.39889	0.000905998	0.0221523
ENSG00000131171	SH3BGRL	protein_coding	SH3 domain binding glutamate rich protein like [Source:HGNC Symbol;Acc:HGNC:10823]	1.02619	0.00108191	0.025502
ENSG00000124406	ATP8A1	protein_coding	ATPase phospholipid transporting 8A1 [Source:HGNC Symbol;Acc:HGNC:13531]	1.09147	0.0017278	0.0378406
ENSG00000146674	IGFBP3	protein_coding	insulin like growth factor binding protein 3 [Source:HGNC Symbol;Acc:HGNC:5472]	1.60438	0.00189127	0.0405384
ENSG00000179111	HES7	protein_coding	hes family bHLH transcription factor 7 [Source:HGNC Symbol;Acc:HGNC:15977]	1.26767	0.00195233	0.0413578
ENSG00000118160	SLC8A2	protein_coding	solute carrier family 8 member A2 [Source:HGNC Symbol;Acc:HGNC:11069]	1.26568	0.0020718	0.0432912
ENSG00000248323	LUCAT1	antisense	lung cancer associated transcript 1 [Source:HGNC Symbol;Acc:HGNC:48498]	1.6415	0.00211724	0.0439046
ENSG00000111837	MAK	protein_coding	male germ cell associated kinase [Source:HGNC Symbol;Acc:HGNC:6816]	1.15205	0.00234655	0.0476451

### Sheet: DEG Down IFN-TSCs
gene_id	gene_name	gene_biotype	gene_description	log2FoldChange	pvalue	padj
ENSG00000247627	MTND4P12	processed_pseudogene	MT-ND4 pseudogene 12 [Source:HGNC Symbol;Acc:HGNC:42199]	-4.04941	1.16446e-43	1.79965e-41
ENSG00000172667	ZMAT3	protein_coding	zinc finger matrin-type 3 [Source:HGNC Symbol;Acc:HGNC:29983]	-1.16389	5.24289e-32	6.92654e-30
ENSG00000100422	CERK	protein_coding	ceramide kinase [Source:HGNC Symbol;Acc:HGNC:19256]	-1.10286	5.16941e-14	4.32068e-12
ENSG00000173530	TNFRSF10D	protein_coding	TNF receptor superfamily member 10d [Source:HGNC Symbol;Acc:HGNC:11907]	-1.01593	9.42471e-11	6.58504e-09
ENSG00000180354	MTURN	protein_coding	maturin, neural progenitor differentiation regulator homolog [Source:HGNC Symbol;Acc:HGNC:25457]	-1.29809	2.86479e-08	1.60174e-06
ENSG00000232872	CTAGE3P	processed_pseudogene	CTAGE family member 3, pseudogene [Source:HGNC Symbol;Acc:HGNC:24348]	-1.41055	6.37606e-05	0.00223189
ENSG00000169629	RGPD8	protein_coding	RANBP2-like and GRIP domain containing 8 [Source:HGNC Symbol;Acc:HGNC:9849]	-1.98719	9.83406e-05	0.00329451
