## Supplemental File 2 for "Trophoblast stem cells and syncytiotrophoblasts lack inflammatory responses to LPS but retain robust interferon-mediated antiviral immunity"

### Sheet: DEG Up IFN STBs
gene_id	gene_name	gene_biotype	gene_description	log2FoldChange	pvalue	padj
ENSG00000185745	IFIT1	protein_coding	interferon induced protein with tetratricopeptide repeats 1 [Source:HGNC Symbol;Acc:HGNC:5407]	8.3736	2.07699e-204	4.15004e-200
ENSG00000157601	MX1	protein_coding	MX dynamin like GTPase 1 [Source:HGNC Symbol;Acc:HGNC:7532]	4.66077	1.02456e-183	1.02358e-179
ENSG00000134321	RSAD2	protein_coding	radical S-adenosyl methionine domain containing 2 [Source:HGNC Symbol;Acc:HGNC:30908]	4.38108	4.82511e-127	3.21369e-123
ENSG00000119917	IFIT3	protein_coding	interferon induced protein with tetratricopeptide repeats 3 [Source:HGNC Symbol;Acc:HGNC:5411]	8.99371	4.25212e-111	2.12404e-107
ENSG00000107201	DDX58	protein_coding	DExD/H-box helicase 58 [Source:HGNC Symbol;Acc:HGNC:19102]	3.70611	1.66178e-105	6.64081e-102
ENSG00000173193	PARP14	protein_coding	poly(ADP-ribose) polymerase family member 14 [Source:HGNC Symbol;Acc:HGNC:29232]	4.30309	4.33066e-87	1.44218e-83
ENSG00000115267	IFIH1	protein_coding	interferon induced with helicase C domain 1 [Source:HGNC Symbol;Acc:HGNC:18873]	4.44879	2.10184e-82	5.99957e-79
ENSG00000059378	PARP12	protein_coding	poly(ADP-ribose) polymerase family member 12 [Source:HGNC Symbol;Acc:HGNC:21919]	4.18975	6.68756e-81	1.6703e-77
ENSG00000181381	DDX60L	protein_coding	DExD/H-box 60 like [Source:HGNC Symbol;Acc:HGNC:26429]	3.92244	1.16674e-80	2.5903e-77
ENSG00000134326	CMPK2	protein_coding	cytidine/uridine monophosphate kinase 2 [Source:HGNC Symbol;Acc:HGNC:27015]	3.28541	2.46546e-69	4.92625e-66
ENSG00000138646	HERC5	protein_coding	HECT and RLD domain containing E3 ubiquitin protein ligase 5 [Source:HGNC Symbol;Acc:HGNC:24368]	4.48993	1.12502e-65	2.04354e-62
ENSG00000138642	HERC6	protein_coding	HECT and RLD domain containing E3 ubiquitin protein ligase family member 6 [Source:HGNC Symbol;Acc:HGNC:26072]	4.43939	3.3979e-65	5.65778e-62
ENSG00000111331	OAS3	protein_coding	2'-5'-oligoadenylate synthetase 3 [Source:HGNC Symbol;Acc:HGNC:8088]	5.96828	1.04268e-63	1.60261e-60
ENSG00000137628	DDX60	protein_coding	DExD/H-box helicase 60 [Source:HGNC Symbol;Acc:HGNC:25942]	4.36271	6.64718e-62	9.48695e-59
ENSG00000110446	SLC15A3	protein_coding	solute carrier family 15 member 3 [Source:HGNC Symbol;Acc:HGNC:18068]	5.39262	2.28512e-60	3.04394e-57
ENSG00000183486	MX2	protein_coding	MX dynamin like GTPase 2 [Source:HGNC Symbol;Acc:HGNC:7533]	5.24051	6.50635e-59	8.12521e-56
ENSG00000138496	PARP9	protein_coding	poly(ADP-ribose) polymerase family member 9 [Source:HGNC Symbol;Acc:HGNC:24118]	3.65264	3.09376e-57	3.63626e-54
ENSG00000067066	SP100	protein_coding	SP100 nuclear antigen [Source:HGNC Symbol;Acc:HGNC:11206]	3.8702	3.26359e-55	3.62277e-52
ENSG00000025708	TYMP	protein_coding	thymidine phosphorylase [Source:HGNC Symbol;Acc:HGNC:3148]	3.13034	4.79319e-54	5.04066e-51
ENSG00000068079	IFI35	protein_coding	interferon induced protein 35 [Source:HGNC Symbol;Acc:HGNC:5399]	4.48491	1.02771e-53	1.02674e-50
ENSG00000163840	DTX3L	protein_coding	deltex E3 ubiquitin ligase 3L [Source:HGNC Symbol;Acc:HGNC:30323]	3.02427	1.76036e-52	1.67494e-49
ENSG00000133106	EPSTI1	protein_coding	epithelial stromal interaction 1 [Source:HGNC Symbol;Acc:HGNC:16465]	4.47569	3.81351e-52	3.46353e-49
ENSG00000115415	STAT1	protein_coding	signal transducer and activator of transcription 1 [Source:HGNC Symbol;Acc:HGNC:11362]	2.30262	1.03461e-49	8.98805e-47
ENSG00000196116	TDRD7	protein_coding	tudor domain containing 7 [Source:HGNC Symbol;Acc:HGNC:30831]	2.85795	5.04572e-43	4.20078e-40
ENSG00000140464	PML	protein_coding	promyelocytic leukemia [Source:HGNC Symbol;Acc:HGNC:9113]	2.13583	1.21216e-42	9.68804e-40
ENSG00000055332	EIF2AK2	protein_coding	eukaryotic translation initiation factor 2 alpha kinase 2 [Source:HGNC Symbol;Acc:HGNC:9437]	2.05569	3.42165e-40	2.62954e-37
ENSG00000132109	TRIM21	protein_coding	tripartite motif containing 21 [Source:HGNC Symbol;Acc:HGNC:11312]	2.69338	9.39893e-37	6.95556e-34
ENSG00000101347	SAMHD1	protein_coding	SAM and HD domain containing deoxynucleoside triphosphate triphosphohydrolase 1 [Source:HGNC Symbol;Acc:HGNC:15925]	4.13259	2.98784e-35	2.13214e-32
ENSG00000110057	UNC93B1	protein_coding	unc-93 homolog B1, TLR signaling regulator [Source:HGNC Symbol;Acc:HGNC:13481]	2.61823	9.63895e-33	6.64123e-30
ENSG00000168062	BATF2	protein_coding	basic leucine zipper ATF-like transcription factor 2 [Source:HGNC Symbol;Acc:HGNC:25163]	5.84806	4.20443e-31	2.80029e-28
ENSG00000187608	ISG15	protein_coding	ISG15 ubiquitin-like modifier [Source:HGNC Symbol;Acc:HGNC:4053]	2.79858	1.7457e-30	1.12519e-27
ENSG00000204642	HLA-F	protein_coding	major histocompatibility complex, class I, F [Source:HGNC Symbol;Acc:HGNC:4963]	4.9726	2.29452e-30	1.43271e-27
ENSG00000105939	ZC3HAV1	protein_coding	zinc finger CCCH-type containing, antiviral 1 [Source:HGNC Symbol;Acc:HGNC:23721]	1.78046	4.60292e-30	2.787e-27
ENSG00000121858	TNFSF10	protein_coding	TNF superfamily member 10 [Source:HGNC Symbol;Acc:HGNC:11925]	4.38553	8.26468e-30	4.85696e-27
ENSG00000002549	LAP3	protein_coding	leucine aminopeptidase 3 [Source:HGNC Symbol;Acc:HGNC:18449]	2.32258	1.54093e-29	8.79692e-27
ENSG00000089127	OAS1	protein_coding	2'-5'-oligoadenylate synthetase 1 [Source:HGNC Symbol;Acc:HGNC:8086]	8.70197	5.08039e-29	2.81976e-26
ENSG00000185507	IRF7	protein_coding	interferon regulatory factor 7 [Source:HGNC Symbol;Acc:HGNC:6122]	1.68215	6.13272e-29	3.31183e-26
ENSG00000152778	IFIT5	protein_coding	interferon induced protein with tetratricopeptide repeats 5 [Source:HGNC Symbol;Acc:HGNC:13328]	3.79677	1.74444e-28	9.17253e-26
ENSG00000196684	HSH2D	protein_coding	hematopoietic SH2 domain containing [Source:HGNC Symbol;Acc:HGNC:24920]	2.60518	2.27205e-28	1.16405e-25
ENSG00000130303	BST2	protein_coding	bone marrow stromal cell antigen 2 [Source:HGNC Symbol;Acc:HGNC:1119]	4.71262	2.3768e-26	1.18727e-23
ENSG00000138035	PNPT1	protein_coding	polyribonucleotide nucleotidyltransferase 1 [Source:HGNC Symbol;Acc:HGNC:23166]	1.9654	2.59537e-26	1.26483e-23
ENSG00000117228	GBP1	protein_coding	guanylate binding protein 1 [Source:HGNC Symbol;Acc:HGNC:4182]	4.90777	6.79773e-26	3.23394e-23
ENSG00000188313	PLSCR1	protein_coding	phospholipid scramblase 1 [Source:HGNC Symbol;Acc:HGNC:9092]	1.79317	7.13355e-26	3.31478e-23
ENSG00000135899	SP110	protein_coding	SP110 nuclear body protein [Source:HGNC Symbol;Acc:HGNC:5401]	3.94009	2.8194e-25	1.28033e-22
ENSG00000168404	MLKL	protein_coding	mixed lineage kinase domain like pseudokinase [Source:HGNC Symbol;Acc:HGNC:26617]	4.24857	3.76954e-25	1.67376e-22
ENSG00000173786	CNP	protein_coding	2',3'-cyclic nucleotide 3' phosphodiesterase [Source:HGNC Symbol;Acc:HGNC:2158]	2.30324	5.89372e-25	2.56005e-22
ENSG00000106785	TRIM14	protein_coding	tripartite motif containing 14 [Source:HGNC Symbol;Acc:HGNC:16283]	3.0871	3.88918e-24	1.6534e-21
ENSG00000156587	UBE2L6	protein_coding	ubiquitin conjugating enzyme E2 L6 [Source:HGNC Symbol;Acc:HGNC:12490]	2.47727	1.90489e-23	7.92951e-21
ENSG00000108771	DHX58	protein_coding	DExH-box helicase 58 [Source:HGNC Symbol;Acc:HGNC:29517]	5.97391	4.02144e-23	1.63984e-20
ENSG00000137965	IFI44	protein_coding	interferon induced protein 44 [Source:HGNC Symbol;Acc:HGNC:16938]	10.9663	4.15102e-23	1.65883e-20
ENSG00000121060	TRIM25	protein_coding	tripartite motif containing 25 [Source:HGNC Symbol;Acc:HGNC:12932]	1.93937	7.18621e-23	2.81544e-20
ENSG00000108679	LGALS3BP	protein_coding	galectin 3 binding protein [Source:HGNC Symbol;Acc:HGNC:6564]	2.09941	4.25291e-20	1.63418e-17
ENSG00000239713	APOBEC3G	protein_coding	apolipoprotein B mRNA editing enzyme catalytic subunit 3G [Source:HGNC Symbol;Acc:HGNC:17357]	4.0615	4.29157e-19	1.61792e-16
ENSG00000163565	IFI16	protein_coding	interferon gamma inducible protein 16 [Source:HGNC Symbol;Acc:HGNC:5395]	10.052	4.6478e-19	1.71977e-16
ENSG00000130813	C19orf66	protein_coding	chromosome 19 open reading frame 66 [Source:HGNC Symbol;Acc:HGNC:25649]	5.17074	6.23611e-19	2.26552e-16
ENSG00000185885	IFITM1	protein_coding	interferon induced transmembrane protein 1 [Source:HGNC Symbol;Acc:HGNC:5412]	3.60461	1.36848e-18	4.88279e-16
ENSG00000177409	SAMD9L	protein_coding	sterile alpha motif domain containing 9 like [Source:HGNC Symbol;Acc:HGNC:1349]	9.88913	2.45125e-18	8.5927e-16
ENSG00000185880	TRIM69	protein_coding	tripartite motif containing 69 [Source:HGNC Symbol;Acc:HGNC:17857]	4.88998	4.69868e-18	1.6187e-15
ENSG00000173821	RNF213	protein_coding	ring finger protein 213 [Source:HGNC Symbol;Acc:HGNC:14539]	1.99247	4.53754e-17	1.53669e-14
ENSG00000132274	TRIM22	protein_coding	tripartite motif containing 22 [Source:HGNC Symbol;Acc:HGNC:16379]	2.02392	8.12447e-17	2.70558e-14
ENSG00000172936	MYD88	protein_coding	MYD88, innate immune signal transduction adaptor [Source:HGNC Symbol;Acc:HGNC:7562]	1.77518	1.43428e-16	4.6981e-14
ENSG00000117298	ECE1	protein_coding	endothelin converting enzyme 1 [Source:HGNC Symbol;Acc:HGNC:3146]	1.39133	3.27641e-16	1.0559e-13
ENSG00000204592	HLA-E	protein_coding	major histocompatibility complex, class I, E [Source:HGNC Symbol;Acc:HGNC:4962]	1.26825	1.06813e-15	3.38766e-13
ENSG00000122643	NT5C3A	protein_coding	5'-nucleotidase, cytosolic IIIA [Source:HGNC Symbol;Acc:HGNC:17820]	1.78552	3.02799e-15	9.45348e-13
ENSG00000133328	HRASLS2	protein_coding	HRAS like suppressor 2 [Source:HGNC Symbol;Acc:HGNC:17824]	3.73537	5.06113e-15	1.55579e-12
ENSG00000168394	TAP1	protein_coding	transporter 1, ATP binding cassette subfamily B member [Source:HGNC Symbol;Acc:HGNC:43]	2.77158	7.00739e-15	2.12144e-12
ENSG00000204525	HLA-C	protein_coding	major histocompatibility complex, class I, C [Source:HGNC Symbol;Acc:HGNC:4933]	1.35326	7.30642e-15	2.17895e-12
ENSG00000132530	XAF1	protein_coding	XIAP associated factor 1 [Source:HGNC Symbol;Acc:HGNC:30932]	7.65229	1.38643e-14	4.07385e-12
ENSG00000168016	TRANK1	protein_coding	tetratricopeptide repeat and ankyrin repeat containing 1 [Source:HGNC Symbol;Acc:HGNC:29011]	7.00586	1.78251e-14	5.16178e-12
ENSG00000130589	HELZ2	protein_coding	helicase with zinc finger 2 [Source:HGNC Symbol;Acc:HGNC:30021]	2.44092	3.19985e-14	9.13374e-12
ENSG00000234745	HLA-B	protein_coding	major histocompatibility complex, class I, B [Source:HGNC Symbol;Acc:HGNC:4932]	2.56997	1.20926e-13	3.40314e-11
ENSG00000111335	OAS2	protein_coding	2'-5'-oligoadenylate synthetase 2 [Source:HGNC Symbol;Acc:HGNC:8087]	8.14077	1.53627e-13	4.26337e-11
ENSG00000178685	PARP10	protein_coding	poly(ADP-ribose) polymerase family member 10 [Source:HGNC Symbol;Acc:HGNC:25895]	2.01471	2.51001e-13	6.87021e-11
ENSG00000133321	RARRES3	protein_coding	retinoic acid receptor responder 3 [Source:HGNC Symbol;Acc:HGNC:9869]	4.25679	3.01127e-13	8.13085e-11
ENSG00000204264	PSMB8	protein_coding	proteasome subunit beta 8 [Source:HGNC Symbol;Acc:HGNC:9545]	4.85668	4.51861e-13	1.20382e-10
ENSG00000100911	PSME2	protein_coding	proteasome activator subunit 2 [Source:HGNC Symbol;Acc:HGNC:9569]	1.5019	1.17306e-12	3.08407e-10
ENSG00000175130	MARCKSL1	protein_coding	MARCKS like 1 [Source:HGNC Symbol;Acc:HGNC:7142]	2.66226	1.55022e-12	4.02273e-10
ENSG00000010030	ETV7	protein_coding	ETS variant 7 [Source:HGNC Symbol;Acc:HGNC:18160]	7.42274	2.22154e-12	5.69085e-10
ENSG00000184979	USP18	protein_coding	ubiquitin specific peptidase 18 [Source:HGNC Symbol;Acc:HGNC:12616]	6.15852	6.32344e-12	1.59935e-09
ENSG00000196141	SPATS2L	protein_coding	spermatogenesis associated serine rich 2 like [Source:HGNC Symbol;Acc:HGNC:24574]	1.16285	7.2411e-12	1.80856e-09
ENSG00000205413	SAMD9	protein_coding	sterile alpha motif domain containing 9 [Source:HGNC Symbol;Acc:HGNC:1348]	5.19864	9.41096e-12	2.32149e-09
ENSG00000134627	PIWIL4	protein_coding	piwi like RNA-mediated gene silencing 4 [Source:HGNC Symbol;Acc:HGNC:18444]	3.22449	2.00181e-11	4.87783e-09
ENSG00000156966	B3GNT7	protein_coding	UDP-GlcNAc:betaGal beta-1,3-N-acetylglucosaminyltransferase 7 [Source:HGNC Symbol;Acc:HGNC:18811]	1.87225	3.45476e-11	8.31683e-09
ENSG00000206190	ATP10A	protein_coding	ATPase phospholipid transporting 10A (putative) [Source:HGNC Symbol;Acc:HGNC:13542]	2.94644	8.43598e-11	2.00666e-08
ENSG00000182179	UBA7	protein_coding	ubiquitin like modifier activating enzyme 7 [Source:HGNC Symbol;Acc:HGNC:12471]	3.88844	1.07484e-10	2.52664e-08
ENSG00000078081	LAMP3	protein_coding	lysosomal associated membrane protein 3 [Source:HGNC Symbol;Acc:HGNC:14582]	6.07883	1.23496e-10	2.86928e-08
ENSG00000116663	FBXO6	protein_coding	F-box protein 6 [Source:HGNC Symbol;Acc:HGNC:13585]	1.78404	1.48048e-10	3.40016e-08
ENSG00000070190	DAPP1	protein_coding	dual adaptor of phosphotyrosine and 3-phosphoinositides 1 [Source:HGNC Symbol;Acc:HGNC:16500]	1.72115	2.33775e-10	5.30049e-08
ENSG00000128335	APOL2	protein_coding	apolipoprotein L2 [Source:HGNC Symbol;Acc:HGNC:619]	1.37984	2.36096e-10	5.30049e-08
ENSG00000087085	ACHE	protein_coding	acetylcholinesterase (Cartwright blood group) [Source:HGNC Symbol;Acc:HGNC:108]	1.71327	2.81867e-10	6.25777e-08
ENSG00000123240	OPTN	protein_coding	optineurin [Source:HGNC Symbol;Acc:HGNC:17142]	1.1707	3.69186e-10	8.10626e-08
ENSG00000155363	MOV10	protein_coding	Mov10 RISC complex RNA helicase [Source:HGNC Symbol;Acc:HGNC:7200]	1.11499	7.53443e-10	1.63636e-07
ENSG00000152689	RASGRP3	protein_coding	RAS guanyl releasing protein 3 [Source:HGNC Symbol;Acc:HGNC:14545]	4.95776	8.5179e-10	1.83007e-07
ENSG00000165949	IFI27	protein_coding	interferon alpha inducible protein 27 [Source:HGNC Symbol;Acc:HGNC:5397]	4.02637	8.61879e-10	1.83204e-07
ENSG00000060491	OGFR	protein_coding	opioid growth factor receptor [Source:HGNC Symbol;Acc:HGNC:15768]	1.3111	9.8324e-10	2.06801e-07
ENSG00000135114	OASL	protein_coding	2'-5'-oligoadenylate synthetase like [Source:HGNC Symbol;Acc:HGNC:8090]	7.99351	1.56275e-09	3.25264e-07
ENSG00000112343	TRIM38	protein_coding	tripartite motif containing 38 [Source:HGNC Symbol;Acc:HGNC:10059]	1.95887	1.65318e-09	3.40537e-07
ENSG00000124201	ZNFX1	protein_coding	zinc finger NFX1-type containing 1 [Source:HGNC Symbol;Acc:HGNC:29271]	1.34169	2.22496e-09	4.53641e-07
ENSG00000136147	PHF11	protein_coding	PHD finger protein 11 [Source:HGNC Symbol;Acc:HGNC:17024]	1.28682	6.58383e-09	1.31552e-06
ENSG00000161921	CXCL16	protein_coding	C-X-C motif chemokine ligand 16 [Source:HGNC Symbol;Acc:HGNC:16642]	2.14593	9.59996e-09	1.89918e-06
ENSG00000163644	PPM1K	protein_coding	protein phosphatase, Mg2+/Mn2+ dependent 1K [Source:HGNC Symbol;Acc:HGNC:25415]	1.87739	1.46692e-08	2.87358e-06
ENSG00000100342	APOL1	protein_coding	apolipoprotein L1 [Source:HGNC Symbol;Acc:HGNC:618]	4.63106	2.32234e-08	4.50512e-06
ENSG00000141753	IGFBP4	protein_coding	insulin like growth factor binding protein 4 [Source:HGNC Symbol;Acc:HGNC:5473]	2.0096	6.5423e-08	1.25694e-05
ENSG00000079385	CEACAM1	protein_coding	carcinoembryonic antigen related cell adhesion molecule 1 [Source:HGNC Symbol;Acc:HGNC:1814]	1.24136	1.33114e-07	2.48574e-05
ENSG00000141574	SECTM1	protein_coding	secreted and transmembrane 1 [Source:HGNC Symbol;Acc:HGNC:10707]	1.23001	2.99856e-07	5.49672e-05
ENSG00000146674	IGFBP3	protein_coding	insulin like growth factor binding protein 3 [Source:HGNC Symbol;Acc:HGNC:5472]	1.4938	3.99673e-07	7.25989e-05
ENSG00000105559	PLEKHA4	protein_coding	pleckstrin homology domain containing A4 [Source:HGNC Symbol;Acc:HGNC:14339]	1.32422	5.63025e-07	0.000100445
ENSG00000114450	GNB4	protein_coding	G protein subunit beta 4 [Source:HGNC Symbol;Acc:HGNC:20731]	1.68886	6.34056e-07	0.000112116
ENSG00000176907	TCIM	protein_coding	transcriptional and immune response regulator [Source:HGNC Symbol;Acc:HGNC:1357]	1.94707	6.41153e-07	0.000112376
ENSG00000102524	TNFSF13B	protein_coding	TNF superfamily member 13b [Source:HGNC Symbol;Acc:HGNC:11929]	4.45483	7.25547e-07	0.000126062
ENSG00000172183	ISG20	protein_coding	interferon stimulated exonuclease gene 20 [Source:HGNC Symbol;Acc:HGNC:6130]	1.35854	7.94147e-07	0.000136792
ENSG00000100918	REC8	protein_coding	REC8 meiotic recombination protein [Source:HGNC Symbol;Acc:HGNC:16879]	1.58531	1.21482e-06	0.000205706
ENSG00000244306	DUXAP10	transcribed_processed_pseudogene	double homeobox A pseudogene 10 [Source:NCBI gene;Acc:503639]	1.45326	1.30704e-06	0.000219462
ENSG00000111912	NCOA7	protein_coding	nuclear receptor coactivator 7 [Source:HGNC Symbol;Acc:HGNC:21081]	1.10788	2.35684e-06	0.000386
ENSG00000126709	IFI6	protein_coding	interferon alpha inducible protein 6 [Source:HGNC Symbol;Acc:HGNC:4054]	1.32179	2.63705e-06	0.000428381
ENSG00000225101	OR52K3P	transcribed_unprocessed_pseudogene	olfactory receptor family 52 subfamily K member 3 pseudogene [Source:HGNC Symbol;Acc:HGNC:15224]	7.19814	5.25738e-06	0.000840382
ENSG00000120937	NPPB	protein_coding	natriuretic peptide B [Source:HGNC Symbol;Acc:HGNC:7940]	1.50229	5.44194e-06	0.000862979
ENSG00000123609	NMI	protein_coding	N-myc and STAT interactor [Source:HGNC Symbol;Acc:HGNC:7854]	1.02156	6.12006e-06	0.000962874
ENSG00000198286	CARD11	protein_coding	caspase recruitment domain family member 11 [Source:HGNC Symbol;Acc:HGNC:16393]	1.20993	6.394e-06	0.000990376
ENSG00000221963	APOL6	protein_coding	apolipoprotein L6 [Source:HGNC Symbol;Acc:HGNC:14870]	5.63884	7.30015e-06	0.00111347
ENSG00000164342	TLR3	protein_coding	toll like receptor 3 [Source:HGNC Symbol;Acc:HGNC:11849]	3.0071	8.55463e-06	0.00128519
ENSG00000120539	MASTL	protein_coding	microtubule associated serine/threonine kinase like [Source:HGNC Symbol;Acc:HGNC:19042]	1.11373	8.83682e-06	0.00131767
ENSG00000160710	ADAR	protein_coding	adenosine deaminase, RNA specific [Source:HGNC Symbol;Acc:HGNC:225]	1.07815	9.93868e-06	0.001471
ENSG00000185338	SOCS1	protein_coding	suppressor of cytokine signaling 1 [Source:HGNC Symbol;Acc:HGNC:19383]	1.32252	1.38888e-05	0.00204053
ENSG00000135473	PAN2	protein_coding	poly(A) specific ribonuclease subunit PAN2 [Source:HGNC Symbol;Acc:HGNC:20074]	1.03648	1.40711e-05	0.00205223
ENSG00000184371	CSF1	protein_coding	colony stimulating factor 1 [Source:HGNC Symbol;Acc:HGNC:2432]	4.05045	1.92143e-05	0.00278204
ENSG00000064012	CASP8	protein_coding	caspase 8 [Source:HGNC Symbol;Acc:HGNC:1509]	1.00115	2.2421e-05	0.00320322
ENSG00000142089	IFITM3	protein_coding	interferon induced transmembrane protein 3 [Source:HGNC Symbol;Acc:HGNC:5414]	2.22057	2.24439e-05	0.00320322
ENSG00000137752	CASP1	protein_coding	caspase 1 [Source:HGNC Symbol;Acc:HGNC:1499]	3.40707	2.33657e-05	0.00331113
ENSG00000117226	GBP3	protein_coding	guanylate binding protein 3 [Source:HGNC Symbol;Acc:HGNC:4184]	3.20239	2.48891e-05	0.00350217
ENSG00000180628	PCGF5	protein_coding	polycomb group ring finger 5 [Source:HGNC Symbol;Acc:HGNC:28264]	2.99773	2.74999e-05	0.00381698
ENSG00000137198	GMPR	protein_coding	guanosine monophosphate reductase [Source:HGNC Symbol;Acc:HGNC:4376]	3.00545	3.6078e-05	0.00497155
ENSG00000011422	PLAUR	protein_coding	plasminogen activator, urokinase receptor [Source:HGNC Symbol;Acc:HGNC:9053]	1.04303	4.42513e-05	0.00605607
ENSG00000125347	IRF1	protein_coding	interferon regulatory factor 1 [Source:HGNC Symbol;Acc:HGNC:6116]	1.12824	5.14677e-05	0.00696403
ENSG00000282851	BISPR	lincRNA	BST2 interferon stimulated positive regulator [Source:HGNC Symbol;Acc:HGNC:51290]	6.09364	9.19437e-05	0.0120074
ENSG00000270195	AC016773.1	lincRNA	novel transcript	4.91877	9.32773e-05	0.0121024
ENSG00000105369	CD79A	protein_coding	CD79a molecule [Source:HGNC Symbol;Acc:HGNC:1698]	6.88053	9.63164e-05	0.0124161
ENSG00000092010	PSME1	protein_coding	proteasome activator subunit 1 [Source:HGNC Symbol;Acc:HGNC:9568]	1.21534	0.000102852	0.0130068
ENSG00000225886	AL445490.1	antisense	novel transcript, antisense to IFI6	2.89419	0.000106543	0.0133889
ENSG00000168297	PXK	protein_coding	PX domain containing serine/threonine kinase like [Source:HGNC Symbol;Acc:HGNC:23326]	1.02465	0.000121123	0.0148728
ENSG00000119922	IFIT2	protein_coding	interferon induced protein with tetratricopeptide repeats 2 [Source:HGNC Symbol;Acc:HGNC:5409]	5.96334	0.000121329	0.0148728
ENSG00000204267	TAP2	protein_coding	transporter 2, ATP binding cassette subfamily B member [Source:HGNC Symbol;Acc:HGNC:44]	4.45893	0.000129954	0.0156422
ENSG00000123992	DNPEP	protein_coding	aspartyl aminopeptidase [Source:HGNC Symbol;Acc:HGNC:2981]	1.06546	0.000138105	0.0165238
ENSG00000177335	C8orf31	processed_transcript	chromosome 8 open reading frame 31 (putative) [Source:HGNC Symbol;Acc:HGNC:26731]	1.00174	0.000172396	0.0202626
ENSG00000140853	NLRC5	protein_coding	NLR family CARD domain containing 5 [Source:HGNC Symbol;Acc:HGNC:29933]	2.43045	0.000178083	0.0208086
ENSG00000128284	APOL3	protein_coding	apolipoprotein L3 [Source:HGNC Symbol;Acc:HGNC:14868]	3.854	0.000187379	0.0217676
ENSG00000169255	B3GALNT1	protein_coding	beta-1,3-N-acetylgalactosaminyltransferase 1 (globoside blood group) [Source:HGNC Symbol;Acc:HGNC:918]	1.31934	0.000194514	0.0223366
ENSG00000186470	BTN3A2	protein_coding	butyrophilin subfamily 3 member A2 [Source:HGNC Symbol;Acc:HGNC:1139]	2.42546	0.000198743	0.0226919
ENSG00000151882	CCL28	protein_coding	C-C motif chemokine ligand 28 [Source:HGNC Symbol;Acc:HGNC:17700]	1.06764	0.000220144	0.0248514
ENSG00000113578	FGF1	protein_coding	fibroblast growth factor 1 [Source:HGNC Symbol;Acc:HGNC:3665]	1.8299	0.000245934	0.0273
ENSG00000166710	B2M	protein_coding	beta-2-microglobulin [Source:HGNC Symbol;Acc:HGNC:914]	1.14837	0.000255941	0.027811
ENSG00000225964	NRIR	antisense	negative regulator of interferon response [Source:HGNC Symbol;Acc:HGNC:51269]	2.72637	0.000256104	0.027811
ENSG00000163823	CCR1	protein_coding	C-C motif chemokine receptor 1 [Source:HGNC Symbol;Acc:HGNC:1602]	1.3719	0.000272816	0.0291505
ENSG00000105971	CAV2	protein_coding	caveolin 2 [Source:HGNC Symbol;Acc:HGNC:1528]	1.47034	0.000308349	0.0324269
ENSG00000197646	PDCD1LG2	protein_coding	programmed cell death 1 ligand 2 [Source:HGNC Symbol;Acc:HGNC:18731]	2.22494	0.000310319	0.0324632
ENSG00000118160	SLC8A2	protein_coding	solute carrier family 8 member A2 [Source:HGNC Symbol;Acc:HGNC:11069]	3.35568	0.000327742	0.0340127
ENSG00000130413	STK33	protein_coding	serine/threonine kinase 33 [Source:HGNC Symbol;Acc:HGNC:14568]	6.10981	0.000356076	0.0364859
ENSG00000099960	SLC7A4	protein_coding	solute carrier family 7 member 4 [Source:HGNC Symbol;Acc:HGNC:11062]	1.20945	0.000359509	0.0366497
ENSG00000264964	AP001033.1	lincRNA	novel transcript	6.54656	0.000442305	0.0435354
ENSG00000128422	KRT17	protein_coding	keratin 17 [Source:HGNC Symbol;Acc:HGNC:6427]	1.00638	0.000515637	0.0479206
ENSG00000242791	AC117395.1	lincRNA	novel transcript	6.42801	0.000523595	0.048435
ENSG00000167034	NKX3-1	protein_coding	NK3 homeobox 1 [Source:HGNC Symbol;Acc:HGNC:7838]	1.79579	0.000539947	0.0491418
ENSG00000164078	MST1R	protein_coding	macrophage stimulating 1 receptor [Source:HGNC Symbol;Acc:HGNC:7381]	1.02479	0.000554146	0.0498756

### Sheet: DEG Down IFN STBs
gene_id	gene_name	gene_biotype	gene_description	log2FoldChange	pvalue	padj
ENSG00000254560	BBOX1-AS1	antisense	BBOX1 antisense RNA 1 [Source:HGNC Symbol;Acc:HGNC:50700]	-7.37763	1.50724e-06	0.000250968
ENSG00000173546	CSPG4	protein_coding	chondroitin sulfate proteoglycan 4 [Source:HGNC Symbol;Acc:HGNC:2466]	-6.87173	7.87948e-06	0.00119273
ENSG00000255642	PABPC1P4	processed_pseudogene	poly(A) binding protein cytoplasmic 1 pseudogene 4 [Source:HGNC Symbol;Acc:HGNC:8563]	-6.72887	2.75084e-05	0.00381698
ENSG00000261226	AC092384.3	sense_intronic	novel transcript	-6.54551	5.24206e-05	0.00702964
ENSG00000275294	LINC02340	lincRNA	long intergenic non-protein coding RNA 2340 [Source:HGNC Symbol;Acc:HGNC:53260]	-6.55104	5.28594e-05	0.00704122
ENSG00000119636	BBOF1	protein_coding	basal body orientation factor 1 [Source:HGNC Symbol;Acc:HGNC:19855]	-6.56331	6.97936e-05	0.0092354
ENSG00000224975	INE1	sense_intronic	inactivation escape 1 [Source:HGNC Symbol;Acc:HGNC:6060]	-6.38868	0.000102127	0.0129975
ENSG00000088179	PTPN4	protein_coding	protein tyrosine phosphatase, non-receptor type 4 [Source:HGNC Symbol;Acc:HGNC:9656]	-1.14968	0.000115789	0.0143709
ENSG00000146802	TMEM168	protein_coding	transmembrane protein 168 [Source:HGNC Symbol;Acc:HGNC:25826]	-1.12584	0.000122903	0.0148832
ENSG00000125245	GPR18	protein_coding	G protein-coupled receptor 18 [Source:HGNC Symbol;Acc:HGNC:4472]	-6.66099	0.000165331	0.0196635
ENSG00000163635	ATXN7	protein_coding	ataxin 7 [Source:HGNC Symbol;Acc:HGNC:10560]	-4.0425	0.000255575	0.027811
ENSG00000163357	DCST1	protein_coding	DC-STAMP domain containing 1 [Source:HGNC Symbol;Acc:HGNC:26539]	-6.27538	0.000263604	0.0284246
ENSG00000272153	AL365330.1	antisense	novel transcript, antisense to LRRC47	-6.7824	0.0002646	0.0284246
ENSG00000062582	MRPS24	protein_coding	mitochondrial ribosomal protein S24 [Source:HGNC Symbol;Acc:HGNC:14510]	-6.48111	0.000337686	0.0347799
ENSG00000280063	AC012676.5	TEC	tec	-6.71541	0.000400882	0.0398509
ENSG00000232656	IDI2-AS1	antisense	IDI2 antisense RNA 1 [Source:HGNC Symbol;Acc:HGNC:30885]	-6.20384	0.000446177	0.0437013
ENSG00000145975	FAM217A	protein_coding	family with sequence similarity 217 member A [Source:HGNC Symbol;Acc:HGNC:21362]	-6.18766	0.000459838	0.0444531
ENSG00000277200	AC005696.4	lincRNA	novel transcript	-6.24735	0.000474605	0.0455221
ENSG00000178217	SH2D4B	protein_coding	SH2 domain containing 4B [Source:HGNC Symbol;Acc:HGNC:31440]	-6.12818	0.000484611	0.0456746
ENSG00000219626	FAM228B	protein_coding	family with sequence similarity 228 member B [Source:HGNC Symbol;Acc:HGNC:24736]	-6.17052	0.000498413	0.0467549
ENSG00000125823	CSTL1	protein_coding	cystatin like 1 [Source:HGNC Symbol;Acc:HGNC:15958]	-6.22839	0.000542507	0.0491418
ENSG00000155850	SLC26A2	protein_coding	solute carrier family 26 member 2 [Source:HGNC Symbol;Acc:HGNC:10994]	-1.17305	0.000543533	0.0491418
