## Supplemental File 8 for "Trophoblast stem cells and syncytiotrophoblasts lack inflammatory responses to LPS but retain robust interferon-mediated antiviral immunity"

### Sheet: CT29 IFN-TSC Enriched Pathways
Category	GOID	Description	padj	geneID	geneName	Count
BP	GO:0034340	response to type I interferon	5.85482e-12	ENSG00000135114/ENSG00000185745/ENSG00000157601/ENSG00000134321/ENSG00000068079/ENSG00000119917/ENSG00000204632/ENSG00000067066/ENSG00000130303/ENSG00000184979/ENSG00000089127/ENSG00000172936/ENSG00000130813/ENSG00000115415/ENSG00000119922/ENSG00000111335/ENSG00000204642/ENSG00000204264/ENSG00000101347/ENSG00000234745/ENSG00000183486/ENSG00000128604/ENSG00000165949/ENSG00000187608/ENSG00000125347…	OASL/IFIT1/MX1/RSAD2/IFI35/IFIT3/HLA-G/SP100/BST2/USP18/OAS1/MYD88/C19orf66/STAT1/IFIT2/OAS2/HLA-F/PSMB8/SAMHD1/HLA-B/MX2/IRF5/IFI27/ISG15/IRF1/HLA-A	26
BP	GO:0060337	type I interferon signaling pathway	5.85482e-12	ENSG00000135114/ENSG00000185745/ENSG00000157601/ENSG00000134321/ENSG00000068079/ENSG00000119917/ENSG00000204632/ENSG00000067066/ENSG00000130303/ENSG00000184979/ENSG00000089127/ENSG00000172936/ENSG00000115415/ENSG00000119922/ENSG00000111335/ENSG00000204642/ENSG00000204264/ENSG00000101347/ENSG00000234745/ENSG00000183486/ENSG00000128604/ENSG00000165949/ENSG00000187608/ENSG00000125347/ENSG00000206503	OASL/IFIT1/MX1/RSAD2/IFI35/IFIT3/HLA-G/SP100/BST2/USP18/OAS1/MYD88/STAT1/IFIT2/OAS2/HLA-F/PSMB8/SAMHD1/HLA-B/MX2/IRF5/IFI27/ISG15/IRF1/HLA-A	25
BP	GO:0071357	cellular response to type I interferon	5.85482e-12	ENSG00000135114/ENSG00000185745/ENSG00000157601/ENSG00000134321/ENSG00000068079/ENSG00000119917/ENSG00000204632/ENSG00000067066/ENSG00000130303/ENSG00000184979/ENSG00000089127/ENSG00000172936/ENSG00000115415/ENSG00000119922/ENSG00000111335/ENSG00000204642/ENSG00000204264/ENSG00000101347/ENSG00000234745/ENSG00000183486/ENSG00000128604/ENSG00000165949/ENSG00000187608/ENSG00000125347/ENSG00000206503	OASL/IFIT1/MX1/RSAD2/IFI35/IFIT3/HLA-G/SP100/BST2/USP18/OAS1/MYD88/STAT1/IFIT2/OAS2/HLA-F/PSMB8/SAMHD1/HLA-B/MX2/IRF5/IFI27/ISG15/IRF1/HLA-A	25
BP	GO:0051607	defense response to virus	1.29525e-08	ENSG00000138646/ENSG00000135114/ENSG00000185745/ENSG00000157601/ENSG00000134321/ENSG00000119917/ENSG00000130303/ENSG00000089127/ENSG00000108771/ENSG00000132274/ENSG00000130813/ENSG00000115415/ENSG00000119922/ENSG00000111335/ENSG00000115267/ENSG00000107201/ENSG00000163840/ENSG00000239713/ENSG00000101347/ENSG00000188313/ENSG00000163565/ENSG00000183486/ENSG00000128394/ENSG00000128604/ENSG00000117228…	HERC5/OASL/IFIT1/MX1/RSAD2/IFIT3/BST2/OAS1/DHX58/TRIM22/C19orf66/STAT1/IFIT2/OAS2/IFIH1/DDX58/DTX3L/APOBEC3G/SAMHD1/PLSCR1/IFI16/MX2/APOBEC3F/IRF5/GBP1/TLR3/IFI44L/ISG15/DDX60/IFNL1/IRF1/PYCARD/ZNF175/APOBEC3D/IL15	35
BP	GO:0009615	response to virus	8.23397e-08	ENSG00000138646/ENSG00000135114/ENSG00000185745/ENSG00000157601/ENSG00000134321/ENSG00000119917/ENSG00000130303/ENSG00000089127/ENSG00000108771/ENSG00000132274/ENSG00000130813/ENSG00000115415/ENSG00000119922/ENSG00000164078/ENSG00000111335/ENSG00000140279/ENSG00000115267/ENSG00000107201/ENSG00000163840/ENSG00000239713/ENSG00000149948/ENSG00000114378/ENSG00000101347/ENSG00000188313/ENSG00000167992…	HERC5/OASL/IFIT1/MX1/RSAD2/IFIT3/BST2/OAS1/DHX58/TRIM22/C19orf66/STAT1/IFIT2/MST1R/OAS2/DUOX2/IFIH1/DDX58/DTX3L/APOBEC3G/HMGA2/HYAL1/SAMHD1/PLSCR1/VWCE/IFI16/MX2/APOBEC3F/IRF5/GBP1/TLR3/IFI44L/ISG15/DDX60/IFNL1/IRF1/PYCARD/ZNF175/APOBEC3D/IL15/XCL1	41
BP	GO:0045071	negative regulation of viral genome replication	1.50996e-07	ENSG00000135114/ENSG00000185745/ENSG00000157601/ENSG00000134321/ENSG00000130303/ENSG00000089127/ENSG00000130813/ENSG00000111335/ENSG00000178685/ENSG00000239713/ENSG00000149948/ENSG00000188313/ENSG00000163565/ENSG00000128394/ENSG00000187608/ENSG00000124107/ENSG00000243811	OASL/IFIT1/MX1/RSAD2/BST2/OAS1/C19orf66/OAS2/PARP10/APOBEC3G/HMGA2/PLSCR1/IFI16/APOBEC3F/ISG15/SLPI/APOBEC3D	17
BP	GO:0048525	negative regulation of viral process	1.23398e-06	ENSG00000135114/ENSG00000185745/ENSG00000157601/ENSG00000134321/ENSG00000130303/ENSG00000089127/ENSG00000130813/ENSG00000115415/ENSG00000111335/ENSG00000132109/ENSG00000178685/ENSG00000106785/ENSG00000239713/ENSG00000149948/ENSG00000188313/ENSG00000163565/ENSG00000128394/ENSG00000187608/ENSG00000124107/ENSG00000243811	OASL/IFIT1/MX1/RSAD2/BST2/OAS1/C19orf66/STAT1/OAS2/TRIM21/PARP10/TRIM14/APOBEC3G/HMGA2/PLSCR1/IFI16/APOBEC3F/ISG15/SLPI/APOBEC3D	20
BP	GO:0098542	defense response to other organism	1.49866e-06	ENSG00000138646/ENSG00000135114/ENSG00000185745/ENSG00000157601/ENSG00000134321/ENSG00000119917/ENSG00000130303/ENSG00000089127/ENSG00000108771/ENSG00000132274/ENSG00000172936/ENSG00000168062/ENSG00000130813/ENSG00000115415/ENSG00000119922/ENSG00000111335/ENSG00000115267/ENSG00000107201/ENSG00000163840/ENSG00000239713/ENSG00000101347/ENSG00000188313/ENSG00000163565/ENSG00000138772/ENSG00000163702…	HERC5/OASL/IFIT1/MX1/RSAD2/IFIT3/BST2/OAS1/DHX58/TRIM22/MYD88/BATF2/C19orf66/STAT1/IFIT2/OAS2/IFIH1/DDX58/DTX3L/APOBEC3G/SAMHD1/PLSCR1/IFI16/ANXA3/IL17RC/MX2/APOBEC3F/IRF5/GBP1/TLR3/HIST2H2BE/IFI44L/CLEC7A/ISG15/DDX60/IFNL1/IRF1/IL31RA/PYCARD/ZNF175/SLPI/P2RX7/APOBEC3D/IL15/IGLL1	45
BP	GO:1903901	negative regulation of viral life cycle	2.09877e-06	ENSG00000135114/ENSG00000185745/ENSG00000157601/ENSG00000134321/ENSG00000130303/ENSG00000089127/ENSG00000130813/ENSG00000111335/ENSG00000132109/ENSG00000178685/ENSG00000239713/ENSG00000149948/ENSG00000188313/ENSG00000163565/ENSG00000128394/ENSG00000187608/ENSG00000124107/ENSG00000243811	OASL/IFIT1/MX1/RSAD2/BST2/OAS1/C19orf66/OAS2/TRIM21/PARP10/APOBEC3G/HMGA2/PLSCR1/IFI16/APOBEC3F/ISG15/SLPI/APOBEC3D	18
BP	GO:0060333	interferon-gamma-mediated signaling pathway	1.16508e-05	ENSG00000135114/ENSG00000204632/ENSG00000067066/ENSG00000089127/ENSG00000132274/ENSG00000115415/ENSG00000111335/ENSG00000112343/ENSG00000204642/ENSG00000132109/ENSG00000123609/ENSG00000234745/ENSG00000173193/ENSG00000128604/ENSG00000117228/ENSG00000125347/ENSG00000206503/ENSG00000216490	OASL/HLA-G/SP100/OAS1/TRIM22/STAT1/OAS2/TRIM38/HLA-F/TRIM21/NMI/HLA-B/PARP14/IRF5/GBP1/IRF1/HLA-A/IFI30	18
BP	GO:0034341	response to interferon-gamma	1.36868e-05	ENSG00000135114/ENSG00000204632/ENSG00000067066/ENSG00000130303/ENSG00000089127/ENSG00000132274/ENSG00000130813/ENSG00000115415/ENSG00000111335/ENSG00000112343/ENSG00000204642/ENSG00000132109/ENSG00000163347/ENSG00000123609/ENSG00000161921/ENSG00000234745/ENSG00000173193/ENSG00000128604/ENSG00000117228/ENSG00000164342/ENSG00000125347/ENSG00000145335/ENSG00000206503/ENSG00000143184/ENSG00000216490…	OASL/HLA-G/SP100/BST2/OAS1/TRIM22/C19orf66/STAT1/OAS2/TRIM38/HLA-F/TRIM21/CLDN1/NMI/CXCL16/HLA-B/PARP14/IRF5/GBP1/TLR3/IRF1/SNCA/HLA-A/XCL1/IFI30/CCL2	26
BP	GO:0043900	regulation of multi-organism process	1.82901e-05	ENSG00000138646/ENSG00000135114/ENSG00000185745/ENSG00000157601/ENSG00000134321/ENSG00000078081/ENSG00000130303/ENSG00000089127/ENSG00000108771/ENSG00000138760/ENSG00000130813/ENSG00000115415/ENSG00000111335/ENSG00000112343/ENSG00000132109/ENSG00000057657/ENSG00000178685/ENSG00000107201/ENSG00000106785/ENSG00000163840/ENSG00000239713/ENSG00000149948/ENSG00000105483/ENSG00000188313/ENSG00000146707…	HERC5/OASL/IFIT1/MX1/RSAD2/LAMP3/BST2/OAS1/DHX58/SCARB2/C19orf66/STAT1/OAS2/TRIM38/TRIM21/PRDM1/PARP10/DDX58/TRIM14/DTX3L/APOBEC3G/HMGA2/CARD8/PLSCR1/POMZP3/IFI16/APOBEC3F/OVGP1/PRKCA/CAV2/ISG15/DDX60/CAV1/NR5A2/PYCARD/INHBA/SLPI/P2RX7/APOBEC3D/SPINK2/LEF1/IL15	42
BP	GO:0019079	viral genome replication	2.05536e-05	ENSG00000135114/ENSG00000185745/ENSG00000157601/ENSG00000134321/ENSG00000130303/ENSG00000089127/ENSG00000130813/ENSG00000111335/ENSG00000178685/ENSG00000172215/ENSG00000239713/ENSG00000149948/ENSG00000188313/ENSG00000163565/ENSG00000128394/ENSG00000187608/ENSG00000139144/ENSG00000116833/ENSG00000124107/ENSG00000243811/ENSG00000108691	OASL/IFIT1/MX1/RSAD2/BST2/OAS1/C19orf66/OAS2/PARP10/CXCR6/APOBEC3G/HMGA2/PLSCR1/IFI16/APOBEC3F/ISG15/PIK3C2G/NR5A2/SLPI/APOBEC3D/CCL2	21
BP	GO:0045069	regulation of viral genome replication	2.78039e-05	ENSG00000135114/ENSG00000185745/ENSG00000157601/ENSG00000134321/ENSG00000130303/ENSG00000089127/ENSG00000130813/ENSG00000111335/ENSG00000178685/ENSG00000239713/ENSG00000149948/ENSG00000188313/ENSG00000163565/ENSG00000128394/ENSG00000187608/ENSG00000116833/ENSG00000124107/ENSG00000243811	OASL/IFIT1/MX1/RSAD2/BST2/OAS1/C19orf66/OAS2/PARP10/APOBEC3G/HMGA2/PLSCR1/IFI16/APOBEC3F/ISG15/NR5A2/SLPI/APOBEC3D	18
BP	GO:1903900	regulation of viral life cycle	4.19831e-05	ENSG00000135114/ENSG00000185745/ENSG00000157601/ENSG00000134321/ENSG00000078081/ENSG00000130303/ENSG00000089127/ENSG00000130813/ENSG00000111335/ENSG00000112343/ENSG00000132109/ENSG00000178685/ENSG00000239713/ENSG00000149948/ENSG00000188313/ENSG00000163565/ENSG00000128394/ENSG00000105971/ENSG00000187608/ENSG00000116833/ENSG00000124107/ENSG00000243811	OASL/IFIT1/MX1/RSAD2/LAMP3/BST2/OAS1/C19orf66/OAS2/TRIM38/TRIM21/PARP10/APOBEC3G/HMGA2/PLSCR1/IFI16/APOBEC3F/CAV2/ISG15/NR5A2/SLPI/APOBEC3D	22
BP	GO:0043901	negative regulation of multi-organism process	4.19831e-05	ENSG00000135114/ENSG00000185745/ENSG00000157601/ENSG00000134321/ENSG00000130303/ENSG00000089127/ENSG00000108771/ENSG00000130813/ENSG00000115415/ENSG00000111335/ENSG00000132109/ENSG00000057657/ENSG00000178685/ENSG00000106785/ENSG00000239713/ENSG00000149948/ENSG00000105483/ENSG00000188313/ENSG00000163565/ENSG00000128394/ENSG00000085465/ENSG00000187608/ENSG00000124107/ENSG00000243811	OASL/IFIT1/MX1/RSAD2/BST2/OAS1/DHX58/C19orf66/STAT1/OAS2/TRIM21/PRDM1/PARP10/TRIM14/APOBEC3G/HMGA2/CARD8/PLSCR1/IFI16/APOBEC3F/OVGP1/ISG15/SLPI/APOBEC3D	24
BP	GO:0071346	cellular response to interferon-gamma	0.000225416	ENSG00000135114/ENSG00000204632/ENSG00000067066/ENSG00000089127/ENSG00000132274/ENSG00000115415/ENSG00000111335/ENSG00000112343/ENSG00000204642/ENSG00000132109/ENSG00000163347/ENSG00000123609/ENSG00000234745/ENSG00000173193/ENSG00000128604/ENSG00000117228/ENSG00000164342/ENSG00000125347/ENSG00000206503/ENSG00000143184/ENSG00000216490/ENSG00000108691	OASL/HLA-G/SP100/OAS1/TRIM22/STAT1/OAS2/TRIM38/HLA-F/TRIM21/CLDN1/NMI/HLA-B/PARP14/IRF5/GBP1/TLR3/IRF1/HLA-A/XCL1/IFI30/CCL2	22
BP	GO:0050792	regulation of viral process	0.0005117	ENSG00000135114/ENSG00000185745/ENSG00000157601/ENSG00000134321/ENSG00000078081/ENSG00000130303/ENSG00000089127/ENSG00000130813/ENSG00000115415/ENSG00000111335/ENSG00000112343/ENSG00000132109/ENSG00000178685/ENSG00000106785/ENSG00000239713/ENSG00000149948/ENSG00000188313/ENSG00000163565/ENSG00000128394/ENSG00000105971/ENSG00000187608/ENSG00000116833/ENSG00000124107/ENSG00000243811/ENSG00000138795	OASL/IFIT1/MX1/RSAD2/LAMP3/BST2/OAS1/C19orf66/STAT1/OAS2/TRIM38/TRIM21/PARP10/TRIM14/APOBEC3G/HMGA2/PLSCR1/IFI16/APOBEC3F/CAV2/ISG15/NR5A2/SLPI/APOBEC3D/LEF1	25
BP	GO:0032963	collagen metabolic process	0.000635092	ENSG00000188153/ENSG00000197565/ENSG00000204262/ENSG00000123342/ENSG00000087245/ENSG00000164733/ENSG00000090530/ENSG00000125378/ENSG00000125968/ENSG00000110811/ENSG00000099953/ENSG00000187045/ENSG00000082293/ENSG00000089041/ENSG00000171812/ENSG00000111799/ENSG00000172752/ENSG00000113721	COL4A5/COL4A6/COL5A2/MMP19/MMP2/CTSB/P3H2/BMP4/ID1/P3H3/MMP11/TMPRSS6/COL19A1/P2RX7/COL8A2/COL12A1/COL6A5/PDGFRB	18
BP	GO:0043903	regulation of symbiosis, encompassing mutualism through parasitism	0.00129893	ENSG00000135114/ENSG00000185745/ENSG00000157601/ENSG00000134321/ENSG00000078081/ENSG00000130303/ENSG00000089127/ENSG00000130813/ENSG00000115415/ENSG00000111335/ENSG00000112343/ENSG00000132109/ENSG00000178685/ENSG00000106785/ENSG00000239713/ENSG00000149948/ENSG00000188313/ENSG00000163565/ENSG00000128394/ENSG00000105971/ENSG00000187608/ENSG00000105974/ENSG00000116833/ENSG00000124107/ENSG00000243811…	OASL/IFIT1/MX1/RSAD2/LAMP3/BST2/OAS1/C19orf66/STAT1/OAS2/TRIM38/TRIM21/PARP10/TRIM14/APOBEC3G/HMGA2/PLSCR1/IFI16/APOBEC3F/CAV2/ISG15/CAV1/NR5A2/SLPI/APOBEC3D/LEF1	26
BP	GO:0019058	viral life cycle	0.00157172	ENSG00000135114/ENSG00000185745/ENSG00000157601/ENSG00000134321/ENSG00000078081/ENSG00000130303/ENSG00000089127/ENSG00000138760/ENSG00000130813/ENSG00000111335/ENSG00000112343/ENSG00000132109/ENSG00000178685/ENSG00000164733/ENSG00000167601/ENSG00000172215/ENSG00000239713/ENSG00000163347/ENSG00000149948/ENSG00000188313/ENSG00000110400/ENSG00000163565/ENSG00000128394/ENSG00000105971/ENSG00000187608…	OASL/IFIT1/MX1/RSAD2/LAMP3/BST2/OAS1/SCARB2/C19orf66/OAS2/TRIM38/TRIM21/PARP10/CTSB/AXL/CXCR6/APOBEC3G/CLDN1/HMGA2/PLSCR1/NECTIN1/IFI16/APOBEC3F/CAV2/ISG15/SELPLG/CAV1/CD81/PIK3C2G/NR5A2/SLPI/APOBEC3D/CCL2	33
BP	GO:0001525	angiogenesis	0.00200957	ENSG00000067066/ENSG00000123342/ENSG00000101280/ENSG00000115415/ENSG00000087245/ENSG00000170989/ENSG00000164307/ENSG00000091879/ENSG00000149948/ENSG00000114378/ENSG00000150782/ENSG00000138685/ENSG00000105855/ENSG00000125378/ENSG00000138772/ENSG00000154229/ENSG00000184481/ENSG00000173083/ENSG00000125968/ENSG00000179388/ENSG00000074181/ENSG00000164342/ENSG00000105974/ENSG00000112902/ENSG00000239697…	SP100/MMP19/ANGPT4/STAT1/MMP2/S1PR1/ERAP1/ANGPT2/HMGA2/HYAL1/IL18/FGF2/ITGB8/BMP4/ANXA3/PRKCA/FOXO4/HPSE/ID1/EGR3/NOTCH3/TLR3/CAV1/SEMA5A/TNFSF12/THSD7A/PTGIS/FMNL3/NFATC4/MIR27B/NPPB/TMPRSS6/MIR23B/COL8A2/C3AR1/CCR3/CSPG4/RNF213/CALCRL/LEF1/FLT1/ANG/PDGFRB/CCL2	44
BP	GO:0030574	collagen catabolic process	0.00442712	ENSG00000188153/ENSG00000197565/ENSG00000204262/ENSG00000123342/ENSG00000087245/ENSG00000164733/ENSG00000099953/ENSG00000187045/ENSG00000082293/ENSG00000171812/ENSG00000111799/ENSG00000172752	COL4A5/COL4A6/COL5A2/MMP19/MMP2/CTSB/MMP11/TMPRSS6/COL19A1/COL8A2/COL12A1/COL6A5	12
BP	GO:0032479	regulation of type I interferon production	0.00698619	ENSG00000138646/ENSG00000156587/ENSG00000108771/ENSG00000182179/ENSG00000172936/ENSG00000115415/ENSG00000132109/ENSG00000115267/ENSG00000107201/ENSG00000166888/ENSG00000123609/ENSG00000163565/ENSG00000128604/ENSG00000164342/ENSG00000187608/ENSG00000125347/ENSG00000103490	HERC5/UBE2L6/DHX58/UBA7/MYD88/STAT1/TRIM21/IFIH1/DDX58/STAT6/NMI/IFI16/IRF5/TLR3/ISG15/IRF1/PYCARD	17
BP	GO:0032606	type I interferon production	0.00750281	ENSG00000138646/ENSG00000156587/ENSG00000108771/ENSG00000182179/ENSG00000172936/ENSG00000115415/ENSG00000132109/ENSG00000115267/ENSG00000107201/ENSG00000166888/ENSG00000123609/ENSG00000163565/ENSG00000128604/ENSG00000164342/ENSG00000187608/ENSG00000125347/ENSG00000103490	HERC5/UBE2L6/DHX58/UBA7/MYD88/STAT1/TRIM21/IFIH1/DDX58/STAT6/NMI/IFI16/IRF5/TLR3/ISG15/IRF1/PYCARD	17
BP	GO:0001819	positive regulation of cytokine production	0.0142947	ENSG00000134321/ENSG00000204632/ENSG00000108771/ENSG00000179593/ENSG00000172936/ENSG00000115415/ENSG00000115267/ENSG00000107201/ENSG00000166888/ENSG00000156711/ENSG00000150782/ENSG00000182985/ENSG00000105483/ENSG00000198794/ENSG00000169692/ENSG00000169129/ENSG00000163565/ENSG00000134258/ENSG00000163702/ENSG00000170425/ENSG00000173083/ENSG00000128604/ENSG00000164342/ENSG00000139329/ENSG00000137628…	RSAD2/HLA-G/DHX58/ALOX15B/MYD88/STAT1/IFIH1/DDX58/STAT6/MAPK13/IL18/CADM1/CARD8/SCAMP5/AGPAT2/AFAP1L2/IFI16/VTCN1/IL17RC/ADORA2B/HPSE/IRF5/TLR3/LUM/DDX60/EBI3/IFNL1/IRF1/PYCARD/NFATC4/MCOLN2/P2RX7/C3AR1/IL15/XCL1	35
BP	GO:0017121	phospholipid scrambling	0.014942	ENSG00000185101/ENSG00000188313/ENSG00000151572/ENSG00000114698/ENSG00000089041	ANO9/PLSCR1/ANO4/PLSCR4/P2RX7	5
BP	GO:0051259	protein complex oligomerization	0.029735	ENSG00000065833/ENSG00000151364/ENSG00000162975/ENSG00000132274/ENSG00000132109/ENSG00000135124/ENSG00000277443/ENSG00000198959/ENSG00000073282/ENSG00000104325/ENSG00000168404/ENSG00000087085/ENSG00000163347/ENSG00000101347/ENSG00000214376/ENSG00000067715/ENSG00000146197/ENSG00000008311/ENSG00000108387/ENSG00000117228/ENSG00000105971/ENSG00000165215/ENSG00000109738/ENSG00000187391/ENSG00000105974…	ME1/KCTD14/KCNF1/TRIM22/TRIM21/P2RX4/MARCKS/TGM2/TP63/DECR1/MLKL/ACHE/CLDN1/SAMHD1/VSTM5/SYT1/SCUBE3/AASS/SEPT4/GBP1/CAV2/CLDN3/GLRB/MAGI2/CAV1/BIK/NLGN1/ACPP/KCNS1/LY6G5C/MCOLN2/IKZF1/UPK1A/TNNT2/TRPS1/P2RX7/KCNJ2/RNF213/OLFM4/CALHM1/TCL1A/SCARA5	42
BP	GO:0048661	positive regulation of smooth muscle cell proliferation	0.029735	ENSG00000115415/ENSG00000113070/ENSG00000087245/ENSG00000170989/ENSG00000198959/ENSG00000150782/ENSG00000138685/ENSG00000164120/ENSG00000125378/ENSG00000074181/ENSG00000064989/ENSG00000113721	STAT1/HBEGF/MMP2/S1PR1/TGM2/IL18/FGF2/HPGD/BMP4/NOTCH3/CALCRL/PDGFRB	12
BP	GO:0050691	regulation of defense response to virus by host	0.0297505	ENSG00000185745/ENSG00000115415/ENSG00000107201/ENSG00000163840/ENSG00000239713/ENSG00000128394/ENSG00000103490/ENSG00000164136	IFIT1/STAT1/DDX58/DTX3L/APOBEC3G/APOBEC3F/PYCARD/IL15	8
BP	GO:0050688	regulation of defense response to virus	0.0300585	ENSG00000138646/ENSG00000185745/ENSG00000108771/ENSG00000115415/ENSG00000107201/ENSG00000163840/ENSG00000239713/ENSG00000128394/ENSG00000137628/ENSG00000103490/ENSG00000164136	HERC5/IFIT1/DHX58/STAT1/DDX58/DTX3L/APOBEC3G/APOBEC3F/DDX60/PYCARD/IL15	11
BP	GO:0071709	membrane assembly	0.0301976	ENSG00000146938/ENSG00000105971/ENSG00000187391/ENSG00000105974/ENSG00000169760/ENSG00000161249/ENSG00000153707	NLGN4X/CAV2/MAGI2/CAV1/NLGN1/DMKN/PTPRD	7
BP	GO:0035455	response to interferon-alpha	0.0349288	ENSG00000078081/ENSG00000119917/ENSG00000130303/ENSG00000119922/ENSG00000167601/ENSG00000183486	LAMP3/IFIT3/BST2/IFIT2/AXL/MX2	6
BP	GO:0032480	negative regulation of type I interferon production	0.0370686	ENSG00000138646/ENSG00000156587/ENSG00000108771/ENSG00000182179/ENSG00000115267/ENSG00000107201/ENSG00000123609/ENSG00000187608/ENSG00000103490	HERC5/UBE2L6/DHX58/UBA7/IFIH1/DDX58/NMI/ISG15/PYCARD	9
BP	GO:0046717	acid secretion	0.0370686	ENSG00000050628/ENSG00000053918/ENSG00000105143/ENSG00000135124/ENSG00000116711/ENSG00000067715/ENSG00000159164/ENSG00000145335/ENSG00000069696/ENSG00000133107/ENSG00000089041/ENSG00000159640/ENSG00000005471/ENSG00000004809	PTGER3/KCNQ1/SLC1A6/P2RX4/PLA2G4A/SYT1/SV2A/SNCA/DRD4/TRPC4/P2RX7/ACE/ABCB4/SLC22A16	14
BP	GO:0015711	organic anion transport	0.0385757	ENSG00000140284/ENSG00000132164/ENSG00000170571/ENSG00000105143/ENSG00000005469/ENSG00000176463/ENSG00000135124/ENSG00000104043/ENSG00000114923/ENSG00000147100/ENSG00000074410/ENSG00000206190/ENSG00000116711/ENSG00000130876/ENSG00000181035/ENSG00000067715/ENSG00000159164/ENSG00000158296/ENSG00000155465/ENSG00000168389/ENSG00000165349/ENSG00000130821/ENSG00000147872/ENSG00000021762/ENSG00000145335…	SLC27A2/SLC6A11/EMB/SLC1A6/CROT/SLCO3A1/P2RX4/ATP8B4/SLC4A3/SLC16A2/CA12/ATP10A/PLA2G4A/SLC7A10/SLC25A42/SYT1/SV2A/SLC13A3/SLC7A7/MFSD2A/SLC7A3/SLC6A8/PLIN2/OSBPL5/SNCA/DRD4/TRPC4/P2RX7/ACE/SLCO4C1/SLC6A20/ABCB4/SLC22A16/SLC43A1/CALHM1/CFTR	36
BP	GO:0097035	regulation of membrane lipid distribution	0.0441194	ENSG00000185101/ENSG00000104043/ENSG00000206190/ENSG00000188313/ENSG00000151572/ENSG00000114698/ENSG00000089041/ENSG00000005471	ANO9/ATP8B4/ATP10A/PLSCR1/ANO4/PLSCR4/P2RX7/ABCB4	8
CC	GO:0031012	extracellular matrix	5.69501e-05	ENSG00000188153/ENSG00000197565/ENSG00000204262/ENSG00000123342/ENSG00000138759/ENSG00000087245/ENSG00000115380/ENSG00000157766/ENSG00000106624/ENSG00000198959/ENSG00000132561/ENSG00000090530/ENSG00000087085/ENSG00000077942/ENSG00000165379/ENSG00000179399/ENSG00000188313/ENSG00000125378/ENSG00000146707/ENSG00000142449/ENSG00000140511/ENSG00000173083/ENSG00000139329/ENSG00000140092/ENSG00000109610…	COL4A5/COL4A6/COL5A2/MMP19/FRAS1/MMP2/EFEMP1/ACAN/AEBP1/TGM2/MATN2/P3H2/ACHE/FBLN1/LRFN5/GPC5/PLSCR1/BMP4/POMZP3/FBN3/HAPLN3/HPSE/LUM/FBLN5/SOD3/CTHRC1/NID2/MMP11/ADAMTS19/FREM2/SLPI/COL19A1/CCDC80/COL8A2/COL12A1/VIT/WNT1/CSPG4/VCAN/LTBP2/RBP3/COL6A5/ZPLD1/ANG/CLEC3B	45
CC	GO:0005578	proteinaceous extracellular matrix	0.000161091	ENSG00000188153/ENSG00000197565/ENSG00000204262/ENSG00000123342/ENSG00000138759/ENSG00000087245/ENSG00000115380/ENSG00000157766/ENSG00000132561/ENSG00000090530/ENSG00000087085/ENSG00000077942/ENSG00000165379/ENSG00000179399/ENSG00000125378/ENSG00000142449/ENSG00000140511/ENSG00000173083/ENSG00000139329/ENSG00000140092/ENSG00000164932/ENSG00000087303/ENSG00000099953/ENSG00000145808/ENSG00000150893…	COL4A5/COL4A6/COL5A2/MMP19/FRAS1/MMP2/EFEMP1/ACAN/MATN2/P3H2/ACHE/FBLN1/LRFN5/GPC5/BMP4/FBN3/HAPLN3/HPSE/LUM/FBLN5/CTHRC1/NID2/MMP11/ADAMTS19/FREM2/COL19A1/CCDC80/COL8A2/COL12A1/VIT/WNT1/VCAN/LTBP2/RBP3/COL6A5/ZPLD1/ANG	37
CC	GO:0044420	extracellular matrix component	0.00386327	ENSG00000188153/ENSG00000197565/ENSG00000204262/ENSG00000138759/ENSG00000132561/ENSG00000090530/ENSG00000087085/ENSG00000077942/ENSG00000139329/ENSG00000140092/ENSG00000087303/ENSG00000150893/ENSG00000091986/ENSG00000171812/ENSG00000111799/ENSG00000265203/ENSG00000214274	COL4A5/COL4A6/COL5A2/FRAS1/MATN2/P3H2/ACHE/FBLN1/LUM/FBLN5/NID2/FREM2/CCDC80/COL8A2/COL12A1/RBP3/ANG	17
CC	GO:0005788	endoplasmic reticulum lumen	0.00879906	ENSG00000140284/ENSG00000188153/ENSG00000197565/ENSG00000204262/ENSG00000136026/ENSG00000150687/ENSG00000100342/ENSG00000164307/ENSG00000144455/ENSG00000090530/ENSG00000141753/ENSG00000141756/ENSG00000125378/ENSG00000163975/ENSG00000142552/ENSG00000070404/ENSG00000105246/ENSG00000198734/ENSG00000118785/ENSG00000244731/ENSG00000146674/ENSG00000082293/ENSG00000171812/ENSG00000111799/ENSG00000125084…	SLC27A2/COL4A5/COL4A6/COL5A2/CKAP4/PRSS23/APOL1/ERAP1/SUMF1/P3H2/IGFBP4/FKBP10/BMP4/MELTF/RCN3/FSTL3/EBI3/F5/SPP1/C4A/IGFBP3/COL19A1/COL8A2/COL12A1/WNT1/GPX7/VCAN/FKBP7	28
CC	GO:0005581	collagen trimer	0.048375	ENSG00000188153/ENSG00000197565/ENSG00000204262/ENSG00000168077/ENSG00000139329/ENSG00000165985/ENSG00000164932/ENSG00000082293/ENSG00000171812/ENSG00000111799/ENSG00000172752	COL4A5/COL4A6/COL5A2/SCARA3/LUM/C1QL3/CTHRC1/COL19A1/COL8A2/COL12A1/COL6A5	11
MF	GO:0015291	secondary active transmembrane transporter activity	0.00901847	ENSG00000132164/ENSG00000089060/ENSG00000105143/ENSG00000176463/ENSG00000110628/ENSG00000065923/ENSG00000114923/ENSG00000110446/ENSG00000147100/ENSG00000183023/ENSG00000130876/ENSG00000158296/ENSG00000155465/ENSG00000168389/ENSG00000154122/ENSG00000130821/ENSG00000180881/ENSG00000088386/ENSG00000124140/ENSG00000173930/ENSG00000172139/ENSG00000163817/ENSG00000004809/ENSG00000164038/ENSG00000066230	SLC6A11/SLC8B1/SLC1A6/SLCO3A1/SLC22A18/SLC9A7/SLC4A3/SLC15A3/SLC16A2/SLC8A1/SLC7A10/SLC13A3/SLC7A7/MFSD2A/ANKH/SLC6A8/CAPS2/SLC15A1/SLC12A5/SLCO4C1/SLC9C1/SLC6A20/SLC22A16/SLC9B2/SLC9A3	25
MF	GO:0070696	transmembrane receptor protein serine/threonine kinase binding	0.00901847	ENSG00000125378/ENSG00000137834/ENSG00000187391/ENSG00000103490/ENSG00000122641/ENSG00000112175	BMP4/SMAD6/MAGI2/PYCARD/INHBA/BMP5	6
MF	GO:0005201	extracellular matrix structural constituent	0.00901847	ENSG00000188153/ENSG00000197565/ENSG00000204262/ENSG00000157766/ENSG00000077942/ENSG00000142449/ENSG00000140511/ENSG00000139329/ENSG00000082293/ENSG00000171812/ENSG00000111799/ENSG00000038427	COL4A5/COL4A6/COL5A2/ACAN/FBLN1/FBN3/HAPLN3/LUM/COL19A1/COL8A2/COL12A1/VCAN	12
MF	GO:0030246	carbohydrate binding	0.00901847	ENSG00000197594/ENSG00000157766/ENSG00000090530/ENSG00000013288/ENSG00000107537/ENSG00000105492/ENSG00000143891/ENSG00000204381/ENSG00000110400/ENSG00000254415/ENSG00000105501/ENSG00000116663/ENSG00000173391/ENSG00000166473/ENSG00000172243/ENSG00000116661/ENSG00000108479/ENSG00000110811/ENSG00000133317/ENSG00000080200/ENSG00000188404/ENSG00000118804/ENSG00000038427/ENSG00000163815/ENSG00000170298	ENPP1/ACAN/P3H2/MAN2B2/PHYH/SIGLEC6/GALM/LAYN/NECTIN1/SIGLEC14/SIGLEC5/FBXO6/OLR1/PKD1L2/CLEC7A/FBXO2/GALK1/P3H3/LGALS12/CRYBG3/SELL/STBD1/VCAN/CLEC3B/LGALS9B	25
MF	GO:0033612	receptor serine/threonine kinase binding	0.00901847	ENSG00000125378/ENSG00000137834/ENSG00000187391/ENSG00000103490/ENSG00000122641/ENSG00000112175	BMP4/SMAD6/MAGI2/PYCARD/INHBA/BMP5	6
MF	GO:0015298	solute:cation antiporter activity	0.0118616	ENSG00000089060/ENSG00000110628/ENSG00000065923/ENSG00000183023/ENSG00000180881/ENSG00000172139/ENSG00000164038/ENSG00000066230	SLC8B1/SLC22A18/SLC9A7/SLC8A1/CAPS2/SLC9C1/SLC9B2/SLC9A3	8
MF	GO:0046873	metal ion transmembrane transporter activity	0.0174718	ENSG00000132164/ENSG00000171303/ENSG00000138821/ENSG00000162975/ENSG00000089060/ENSG00000053918/ENSG00000105143/ENSG00000075461/ENSG00000135124/ENSG00000065923/ENSG00000114923/ENSG00000149596/ENSG00000183023/ENSG00000158296/ENSG00000130821/ENSG00000184611/ENSG00000120457/ENSG00000166473/ENSG00000180881/ENSG00000055732/ENSG00000124134/ENSG00000153898/ENSG00000115474/ENSG00000133107/ENSG00000162687…	SLC6A11/KCNK3/SLC39A8/KCNF1/SLC8B1/KCNQ1/SLC1A6/CACNG4/P2RX4/SLC9A7/SLC4A3/JPH2/SLC8A1/SLC13A3/SLC6A8/KCNH7/KCNJ5/PKD1L2/CAPS2/MCOLN3/KCNS1/MCOLN2/KCNJ13/TRPC4/KCNT2/ATP1B2/SLC12A5/PKD2L2/KCNJ2/SLC9C1/NALCN/SLC6A20/SLC9B2/CALHM1/SLC9A3/SCN11A	36
MF	GO:0005125	cytokine activity	0.0271764	ENSG00000150782/ENSG00000138685/ENSG00000161921/ENSG00000125378/ENSG00000151882/ENSG00000141574/ENSG00000105246/ENSG00000182393/ENSG00000239697/ENSG00000118785/ENSG00000122641/ENSG00000112175/ENSG00000121858/ENSG00000125084/ENSG00000164136/ENSG00000143184/ENSG00000108691/ENSG00000198643	IL18/FGF2/CXCL16/BMP4/CCL28/SECTM1/EBI3/IFNL1/TNFSF12/SPP1/INHBA/BMP5/TNFSF10/WNT1/IL15/XCL1/CCL2/FAM3D	18
MF	GO:0015491	cation:cation antiporter activity	0.0276385	ENSG00000089060/ENSG00000065923/ENSG00000183023/ENSG00000180881/ENSG00000172139/ENSG00000164038/ENSG00000066230	SLC8B1/SLC9A7/SLC8A1/CAPS2/SLC9C1/SLC9B2/SLC9A3	7
MF	GO:0022804	active transmembrane transporter activity	0.0371293	ENSG00000132164/ENSG00000204267/ENSG00000089060/ENSG00000168394/ENSG00000105143/ENSG00000176463/ENSG00000110628/ENSG00000065923/ENSG00000114923/ENSG00000110446/ENSG00000147100/ENSG00000183023/ENSG00000130876/ENSG00000158296/ENSG00000155465/ENSG00000168389/ENSG00000154122/ENSG00000130821/ENSG00000180881/ENSG00000088386/ENSG00000129244/ENSG00000124140/ENSG00000173930/ENSG00000172139/ENSG00000163817…	SLC6A11/TAP2/SLC8B1/TAP1/SLC1A6/SLCO3A1/SLC22A18/SLC9A7/SLC4A3/SLC15A3/SLC16A2/SLC8A1/SLC7A10/SLC13A3/SLC7A7/MFSD2A/ANKH/SLC6A8/CAPS2/SLC15A1/ATP1B2/SLC12A5/SLCO4C1/SLC9C1/SLC6A20/ABCB4/SLC22A16/SLC9B2/SLC9A3/CFTR	30
MF	GO:0005539	glycosaminoglycan binding	0.04143	ENSG00000127507/ENSG00000113070/ENSG00000157766/ENSG00000138685/ENSG00000204381/ENSG00000125378/ENSG00000140511/ENSG00000079257/ENSG00000109610/ENSG00000112902/ENSG00000163710/ENSG00000090539/ENSG00000091986/ENSG00000205221/ENSG00000188404/ENSG00000038427/ENSG00000119681/ENSG00000214274/ENSG00000163815	ADGRE2/HBEGF/ACAN/FGF2/LAYN/BMP4/HAPLN3/LXN/SOD3/SEMA5A/PCOLCE2/CHRD/CCDC80/VIT/SELL/VCAN/LTBP2/ANG/CLEC3B	19
MF	GO:0015297	antiporter activity	0.0434555	ENSG00000089060/ENSG00000110628/ENSG00000065923/ENSG00000114923/ENSG00000183023/ENSG00000130876/ENSG00000155465/ENSG00000180881/ENSG00000172139/ENSG00000164038/ENSG00000066230	SLC8B1/SLC22A18/SLC9A7/SLC4A3/SLC8A1/SLC7A10/SLC7A7/CAPS2/SLC9C1/SLC9B2/SLC9A3	11
